# Targeted molecular profiling of rare cell populations identifies olfactory sensory neuron fate and wiring determinants

**DOI:** 10.1101/2020.07.08.191528

**Authors:** J. Roman Arguello, Liliane Abuin, Jan Armida, Kaan Mika, Phing Chian Chai, Richard Benton

## Abstract

Determining the molecular properties of neurons is essential to understand their development, function and evolution. We used Targeted DamID (TaDa) to characterize RNA polymerase II occupancy and chromatin accessibility in selected Ionotropic Receptor (IR)-expressing sensory neurons in the *Drosophila* antenna. Although individual populations represent a minute fraction of cells, TaDa is sufficiently sensitive and specific to identify the expected receptor genes. Unique *Ir* expression is not linked to substantial differences in chromatin accessibility, but rather to distinct transcription factor profiles. Heterogeneously-expressed genes across populations are enriched for neurodevelopmental factors, and we identify functions for the POU-domain protein Pdm3 as a genetic switch of Ir neuron fate, and the atypical cadherin Flamingo in segregation of neurons into discrete glomeruli. Together this study reveals the effectiveness of TaDa in profiling rare neural populations, identifies new roles for a transcription factor and a neuronal guidance molecule, and provides valuable datasets for future exploration.
