## Supplementary Table 1 for "Targeted molecular profiling of rare cell populations identifies olfactory sensory neuron fate and wiring determinants"

gene	OS.Ir31a	FDR.Ir31a	OS.Ir40a	FDR.Ir40a	OS.Ir64a	FDR.Ir64a	OS.Ir75a	FDR.Ir75a	OS.Ir75b	FDR.Ir75b	OS.Ir75c	FDR.Ir75c	OS.Ir84a	FDR.Ir84a
Gr2a	0.189176795423537	0.000594550127269558	0.189618196036432	5.42029734102232e-07	0.300501700675466	9.82372364927009e-09	0.240526366879294	0.000417696490739213	0.323987153270017	6.48397102687077e-05	0.236498394709812	6.28055563934507e-05	NA	NA
Gr61a	0.187915654609841	0.00164257753262254	0.110628829867162	9.27615314395499e-05	0.040395227780126	0.000762132828510701	NA	NA	NA	NA	0.179632195313483	0.00133363633358858	NA	NA
Gr63a	0.519067850424382	0.000456627622463871	0.0863413453956793	0.0303944572336611	0.0912607654344778	0.0209619901088482	NA	NA	NA	NA	NA	NA	NA	NA
Gr68a	0.238745285050434	0.000379329550119785	0.129923939200226	4.66471822132267e-05	0.0915556769767564	0.0001467828370887	0.416231771170738	2.26586996698027e-05	0.568900173230346	1.09051363943615e-06	0.445407902863232	4.76969787963056e-07	0.264788498077928	0.000406998389798095
Gr85a	0.274569955456427	0.000569680648417321	0.105946113202321	0.000645056340184579	0.0259878315997407	0.00429716261651845	0.253651439429942	0.0026867620272492	0.357242714757684	0.000498226733750784	0.360910986755705	4.93776128438855e-05	0.519966917127531	7.45757174663227e-06
Ir25a	0.374055742651107	2.02301466790677e-14	0.202773959110578	1.12260387720361e-16	0.269634965014709	8.69566517238373e-19	0.577669341517442	3.29277553954331e-18	0.580951728434601	6.01000959279263e-17	0.502361859092436	9.96767309078853e-21	0.490154220893525	6.61736061196827e-17
Ir31a	0.410638438533745	2.66993719698745e-06	NA	NA	NA	NA	NA	NA	NA	NA	NA	NA	NA	NA
Ir40a	0.12474164705379	1.93475014493828e-13	0.209656443730146	5.54823366144789e-48	NA	NA	NA	NA	NA	NA	NA	NA	NA	NA
Ir76b	0.0698947455492349	0.00392453172680924	NA	NA	NA	NA	0.363944479916262	4.08925802857849e-10	NA	NA	NA	NA	0.241700086303832	1.16725895528125e-07
Ir8a	0.311133478866276	1.88807059812202e-11	0.0399566725964364	7.02062426520846e-09	0.282891289799888	4.18897942996692e-18	0.858759938865081	7.25744770954985e-25	0.927520826661125	1.32481820065879e-24	0.589639674575445	1.20053673084347e-22	0.628169355448409	5.093356094144e-20
Ir93a	0.0568060258996707	0.00849631916438714	0.0471830956193171	1.40330945719788e-08	0.00939782117785157	1.8104827484804e-07	NA	NA	0.0353320492359591	0.0333519485803791	0.112070196790932	8.35920673805298e-05	NA	NA
Or42a	0.135084558174979	0.00753526009673657	NA	NA	NA	NA	NA	NA	NA	NA	NA	NA	NA	NA
Or43b	0.110051560989498	0.0155085633621588	NA	NA	NA	NA	NA	NA	0.238741991367111	0.0015949276905911	0.180811191489611	0.00128750327408427	NA	NA
Or47a	0.112156723357429	0.00829404759587284	NA	NA	NA	NA	NA	NA	NA	NA	NA	NA	NA	NA
Or83a	0.148571618570076	0.0159992701136598	0.0122087774765825	0.0173443104678821	0.121964023224058	0.000860522454162348	0.133360238290113	0.030870693755336	0.149377656651647	0.0295697195390337	0.218457796014496	0.00271800238360231	0.320969347870649	0.000992170675195331
Or98a	0.125788219936226	0.0186564758187654	0.0629455198149335	0.00224314404830595	NA	NA	NA	NA	NA	NA	NA	NA	NA	NA
Orco	0.391357026704572	3.34071879907472e-09	NA	NA	NA	NA	0.0658995754046734	0.0255746276640513	NA	NA	NA	NA	NA	NA
Gr47a	NA	NA	0.00882145229651857	0.0189194121393695	0.0252069419426681	0.00824042880931441	NA	NA	0.172810384416804	0.0202525098829004	0.107037988227687	0.0273049520685335	NA	NA
Gr47b	NA	NA	0.113168333123731	3.41011109225058e-05	0.0300640988595687	0.000557721257105976	NA	NA	NA	NA	0.0648687569474505	0.0351462043051263	0.080703861205602	0.036842888296576
Gr66a	NA	NA	0.0491360057898091	0.00166627477654066	NA	NA	NA	NA	0.112354958326895	0.0330948133811077	0.189542773697696	0.00169475061856923	NA	NA
Ir21a	NA	NA	0.0413820424432218	0.000558516890314752	NA	NA	NA	NA	NA	NA	NA	NA	NA	NA
Ir47a	NA	NA	0.189365787282125	1.63121679533288e-09	0.160383296957262	1.19008401566198e-08	0.280571559275125	6.47803497919592e-06	0.277248946821004	1.27703278580323e-05	0.194133310205354	1.84628792996943e-05	NA	NA
Ir48c	NA	NA	0.135249134566612	0.000275900819619942	0.103198421235705	0.000564069515339497	0.270275160208574	0.00199271798045911	0.289935001571739	0.00168758024772111	0.311760520779706	0.000158730575385117	0.117338262470152	0.0308321901469992
Ir56b	NA	NA	0.0112808504710288	0.0177622702328804	NA	NA	NA	NA	NA	NA	NA	NA	NA	NA
Ir60a	NA	NA	0.0194484854253481	6.56910404956163e-05	0.0528635468510277	7.11362171691933e-06	NA	NA	0.0849468142796147	0.0153380902347349	NA	NA	NA	NA
Ir76a	NA	NA	0.113348676454543	1.50826814100441e-09	NA	NA	0.0784826627747872	0.00730789829811124	0.243337089345804	3.51855013013713e-06	0.196349324888589	1.02088973046105e-06	0.157505007620323	6.64947790478499e-05
Or85d	NA	NA	0.0557479756437273	0.0027634683889514	NA	NA	NA	NA	NA	NA	NA	NA	NA	NA
Or9a	NA	NA	0.0368754147017796	0.000345158594779947	0.00331893913111383	0.00081061568212766	NA	NA	NA	NA	NA	NA	NA	NA
Gr32a	NA	NA	NA	NA	0.00136712293568218	0.008210763010425	NA	NA	NA	NA	NA	NA	NA	NA
Gr9a	NA	NA	NA	NA	0.0133308032542103	0.00100420159803616	0.145117326072917	0.00754989427464812	0.192831587484922	0.0029408773644986	0.088667113049399	0.0160594979573937	NA	NA
Ir64a	NA	NA	NA	NA	0.201615956076407	4.26239380422807e-10	NA	NA	NA	NA	NA	NA	NA	NA
Or88a	NA	NA	NA	NA	0.071132794750434	0.00606583717959981	NA	NA	NA	NA	NA	NA	NA	NA
Gr98b	NA	NA	NA	NA	NA	NA	0.634282901302252	0.000206475248039454	NA	NA	0.156580624086309	0.0233633039083668	NA	NA
Gr98c	NA	NA	NA	NA	NA	NA	0.327611541699918	0.000344781981839867	NA	NA	NA	NA	NA	NA
Ir75a	NA	NA	NA	NA	NA	NA	0.641669679146332	2.44600140029078e-11	0.680420008077693	2.59337200785558e-11	0.663278903935127	4.91472060792988e-15	NA	NA
Ir75b	NA	NA	NA	NA	NA	NA	0.750493507642258	4.09185240322636e-10	0.897419375699188	2.14407103991702e-11	0.54173491685551	1.07365457672928e-09	NA	NA
Ir75c	NA	NA	NA	NA	NA	NA	0.294677378526464	5.02650216329635e-05	0.330482344532616	2.79270393630922e-05	0.239474899419559	2.83638351318594e-05	NA	NA
Ir75d	NA	NA	NA	NA	NA	NA	0.13725054945257	0.000217311762703298	NA	NA	NA	NA	NA	NA
Ir85a	NA	NA	NA	NA	NA	NA	NA	NA	0.308478160497219	2.7543849167918e-05	0.150586949782569	0.000599521851816465	NA	NA
Or85f	NA	NA	NA	NA	NA	NA	NA	NA	0.0958206046822794	0.0161442938177628	0.129970760491971	0.00142697802718277	0.0598137993059448	0.0430637318085424
Ir84a	NA	NA	NA	NA	NA	NA	NA	NA	NA	NA	NA	NA	0.374347303710902	0.000924738694322382
