## Supplementary Table 5 for "Targeted molecular profiling of rare cell populations identifies olfactory sensory neuron fate and wiring determinants"

ID.1	ID.2	ID.3	ID.4	cyto.loc
FBgn0000014	CG10325	abd-A	abdominal A	89E2-89E2
FBgn0000015	CG11648	Abd-B	Abdominal B	89E4-89E5
FBgn0000022	CG3796	ac	achaete	1A6-1A6
FBgn0000028	CG9151	acj6	abnormal chemosensory jump 6	13B8-13C1
FBgn0000054	CG15845	Adf1	Adh transcription factor 1	42C3-42C3
FBgn0000061	CG3935	al	aristaless	21C1-21C1
FBgn0000097	CG3166	aop	anterior open	22D1-22D1
FBgn0000099	CG8376	ap	apterous	41F8-41F8
FBgn0000137	CG3258	ase	asense	1B3-1B3
FBgn0000157	CG3629	Dll	Distal-less	60E2-60E2
FBgn0000166	CG1034	bcd	bicoid	84A5-84A5
FBgn0000179	CG3578	bi	bifid	4C3-4C4
FBgn0000210	CG11491	br	broad	2B3-2B5
FBgn0000233	CG12653	btd	buttonhead	8F10-8F10
FBgn0000251	CG1759	cad	caudal	38E9-38E10
FBgn0000283	CG6384	Cp190	Centrosomal protein 190kD	88E9-88E11
FBgn0000286	CG11924	Cf2	Chorion factor 2	25B1-25B1
FBgn0000287	CG4881	salr	spalt-related	32E4-32F1
FBgn0000289	CG8367	cg	combgap	50E1-50E1
FBgn0000338	CG17894	cnc	cap-n-collar	94E4-94E7
FBgn0000370	CG8669	crc	cryptocephal	39C2-39C3
FBgn0000376	CG2714	crm	cramped	3B3-3B4
FBgn0000411	CG5893	D	Dichaete	70D3-70D3
FBgn0000412	CG9745	D1	D1 chromosomal protein	85D1-85D1
FBgn0000413	CG5102	da	daughterless	31D11-31E1
FBgn0000439	CG2189	Dfd	Deformed	84A5-84A5
FBgn0000448	CG33183	Hr46	Hormone receptor-like in 46	46F5-46F7
FBgn0000459	CG9908	disco	disconnected	14B3-14B3
FBgn0000472	CG10798	Myc	diminutive	3D2-3D2
FBgn0000492	CG1897	Dr	Drop	99B3-99B3
FBgn0000504	CG11094	dsx	doublesex	84E5-84E6
FBgn0000520	CG2711	dwg	deformed wings	3B3-3B3
FBgn0000529	CG10604	bsh	brain-specific homeobox	38A3-38A3
FBgn0000541	CG32346	E(bx)	Enhancer of bithorax	61B2-61B3
FBgn0000543	CG5714	ecd	ecdysoneless	62D4-62D4
FBgn0000546	CG1765	EcR	Ecdysone receptor	42A9-42A12
FBgn0000560	CG7383	eg	eagle	78F2-78F3
FBgn0000567	CG32180	Eip74EF	Ecdysone-induced protein 74EF	74D4-74E2
FBgn0000568	CG8127	Eip75B	Ecdysone-induced protein 75B	75A10-75B6
FBgn0000575	CG1007	emc	extra macrochaetae	61C9-61C9
FBgn0000576	CG2988	ems	empty spiracles	88A2-88A2
FBgn0000577	CG9015	en	engrailed	47F17-48A1
FBgn0000591	CG8365	E(spl)m8-HLH	Enhancer of split	96F10-96F10
FBgn0000606	CG2328	eve	even skipped	46C10-46C10
FBgn0000611	CG8933	exd	extradenticle	14A5-14A5
FBgn0000625	CG10488	eyg	eyegone	69C2-69C2
FBgn0000629	CG6502	E(z)	Enhancer of zeste	67E5-67E5
FBgn0000659	CG10002	fkh	fork head	98D5-98D5
FBgn0000927	CG2707	fs(1)Ya	female sterile (1) Young arrest	3B3-3B3
FBgn0000964	CG10034	tj	traffic jam	37E3-37E3
FBgn0001077	CG2047	ftz	fushi tarazu	84A6-84A6
FBgn0001078	CG4059	ftz-f1	ftz transcription factor 1	75D8-75E1
FBgn0001133	CG33133	grau	grauzone	57B9-57B9
FBgn0001138	CG9656	grn	grain	84F1-84F1
FBgn0001147	CG2692	gsb-n	gooseberry-neuro	60F1-60F2
FBgn0001148	CG3388	gsb	gooseberry	60F2-60F2
FBgn0001150	CG7952	gt	giant	3A3-3A3
FBgn0001168	CG6494	h	hairy	66D10-66D10
FBgn0001170	CG11607	H2.0	Homeodomain protein 2.0	26B2-26B3
FBgn0001180	CG9786	hb	hunchback	85A5-85A5
FBgn0001185	CG4694	her	hermaphrodite	36A10-36A10
FBgn0001204	CG9768	hkb	huckebein	82A4-82A4
FBgn0001222	CG5748	Hsf	Heat shock factor	55B7-55B8
FBgn0001235	CG17117	hth	homothorax	86C1-86C3
FBgn0001269	CG17835	inv	invected	47F15-47F17
FBgn0001291	CG2275	Jra	Jun-related antigen	46E4-46E5
FBgn0001297	CG33956	kay	kayak	99B10-99C1
FBgn0001319	CG10197	kn	knot	51C2-51C3
FBgn0001320	CG4717	kni	knirps	77E3-77E3
FBgn0001323	CG4761	knrl	knirps-like	77D4-77E1
FBgn0001325	CG3340	Kr	Kruppel	60F5-60F5
FBgn0001978	CG3647	stc	shuttle craft	35C2-35C2
FBgn0001981	CG3758	esg	escargot	35D2-35D2
FBgn0001983	CG4158	wor	worniu	35D2-35D2
FBgn0001990	CG4148	wek	weckle	35D4-35D4
FBgn0001994	CG7664	crp	cropped	35F1-35F1
FBgn0002023	CG10699	Lim3	Lim3	37B13-37C1
FBgn0002441	CG5954	l(3)mbt	lethal (3) malignant brain tumor	97F1-97F1
FBgn0002521	CG17743	pho	pleiohomeotic	102D6-102D6
FBgn0002522	CG1264	lab	labial	84A1-84A1
FBgn0002561	CG3839	l(1)sc	lethal of scute	1B1-1B1
FBgn0002573	CG32120	sens	senseless	70A8-70A8
FBgn0002576	CG1689	lz	lozenge	8D5-8D6
FBgn0002609	CG8346	E(spl)m3-HLH	E(spl) region transcript m3	96F10-96F10
FBgn0002631	CG6096	E(spl)m5-HLH	E(spl) region transcript m5	96F10-96F10
FBgn0002633	CG8361	E(spl)m7-HLH	E(spl) region transcript m7	96F10-96F10
FBgn0002723	CG1705	Met	Methoprene-tolerant	10D1-10D1
FBgn0002733	CG14548	E(spl)mbeta-HLH	E(spl) region transcript mbeta	96F9-96F9
FBgn0002734	CG8328	E(spl)mdelta-HLH	E(spl) region transcript mdelta	96F9-96F9
FBgn0002735	CG8333	E(spl)mgamma-HLH	E(spl) region transcript mgamma	96F9-96F9
FBgn0002780	CG2050	mod	modulo	100E3-100E3
FBgn0002783	CG18740	mor	moira	89A8-89A11
FBgn0002914	CG9045	Myb	Myb oncogene-like	13F14-13F14
FBgn0002922	CG10250	nau	nautilus	95A10-95B1
FBgn0002931	CG11450	net	net	21B1-21B1
FBgn0002941	CG6534	slou	slouch	93E4-93E4
FBgn0002985	CG3851	odd	odd skipped	24A1-24A1
FBgn0003002	CG1133	opa	odd paired	82D8-82E1
FBgn0003013	CG7467	osa	osa	90C1-90C2
FBgn0003028	CG6824	ovo	ovo	4E2-4E2
FBgn0003053	CG12212	peb	pebbled	4C10-4C10
FBgn0003117	CG3978	pnr	pannier	89A13-89B1
FBgn0003118	CG17077	pnt	pointed	94E10-94E13
FBgn0003129	CG9610	Poxm	Pox meso	84F11-84F11
FBgn0003130	CG8246	Poxn	Pox neuro	52C7-52C7
FBgn0003145	CG6716	prd	paired	33C3-33C3
FBgn0003254	CG7230	rib	ribbon	56C6-56C6
FBgn0003267	CG6348	ro	rough	97D4-97D5
FBgn0003270	CG10393	amos	absent MD neurons and olfactory sensilla	36F6-36F6
FBgn0003300	CG1849	run	runt	19E2-19E2
FBgn0003339	CG1030	Scr	Sex combs reduced	84A5-84A5
FBgn0003345	CG8544	sd	scalloped	13F1-13F4
FBgn0003396	CG7734	shn	schnurri	47D6-47D7
FBgn0003411	CG1641	sisA	sisterless A	10B2-10B2
FBgn0003430	CG16738	slp1	sloppy paired 1	24C6-24C6
FBgn0003448	CG3956	sna	snail	35D2-35D2
FBgn0003459	CG3836	stwl	stonewall	70D6-70D7
FBgn0003460	CG11121	so	sine oculis	43B3-43C1
FBgn0003499	CG7847	sr	stripe	90E4-90F1
FBgn0003507	CG3992	srp	serpent	89A11-89A12
FBgn0003511	CG7938	Sry-beta	Serendipity beta	99D3-99D3
FBgn0003512	CG17958	Sry-delta	Serendipity delta	99D3-99D3
FBgn0003513	CG6993	ss	spineless	89B14-89B15
FBgn0003567	CG8573	su(Hw)	suppressor of Hairy wing	88B3-88B3
FBgn0003598	CG8599	Su(var)3-7	Suppressor of variegation 3-7	87E3-87E3
FBgn0003607	CG8409	Su(var)205	Suppressor of variegation 205	28F2-28F3
FBgn0003612	CG8068	Su(var)2-10	Suppressor of variegation 2-10	45A8-45A9
FBgn0003651	CG11502	svp	seven up	87B4-87B5
FBgn0003715	CG16778	lov		60F3-60F5
FBgn0003720	CG1378	tll	tailless	100A6-100A6
FBgn0003749	CG6883	trh	trachealess	61C1-61C1
FBgn0003866	CG1374	tsh	teashirt	40A5-40A5
FBgn0003870	CG1856	ttk	tramtrack	100D1-100D1
FBgn0003896	CG10619	tup	tailup	37B1-37B1
FBgn0003900	CG2956	twi	twist	59C2-59C2
FBgn0003944	CG10388	Ubx	Ultrabithorax	89D6-89D9
FBgn0003963	CG2762	ush	u-shaped	21E1-21E2
FBgn0003964	CG4380	usp	ultraspiracle	2C7-2C7
FBgn0003986	CG6172	vnd	ventral nervous system defective	1B10-1B10
FBgn0004050	CG7803	z	zeste	3A3-3A3
FBgn0004053	CG1046	zen	zerknullt	84A5-84A5
FBgn0004054	CG1048	zen2	zerknullt-related	84A5-84A5
FBgn0004101	CG3411	bs	blistered	60C6-60C7
FBgn0004102	CG12154	oc	ocelliless	7F10-8A1
FBgn0004110	CG7895	tin	tinman	93D9-93D9
FBgn0004170	CG3827	sc	scute	1A8-1A8
FBgn0004198	CG11387	ct	cut	7B4-7B6
FBgn0004362	CG17950	HmgD	High mobility group protein D	57F10-57F10
FBgn0004394	CG12287	pdm2	POU domain protein 2	33F2-33F3
FBgn0004396	CG7450	CrebA	Cyclic-AMP response element binding protein A	71E1-71E1
FBgn0004399	CG2368	psq	pipsqueak	47A13-47B1
FBgn0004401	CG6143	Pep	Protein on ecdysone puffs	74E4-74E4
FBgn0004510	CG6338	Ets97D	Ets at 97D	97D7-97D7
FBgn0004567	CG2939	slp2	sloppy paired 2	24C7-24C7
FBgn0004579	CG6464	salm	spalt major	32F1-32F2
FBgn0004595	CG17228	pros	prospero	86E2-86E4
FBgn0004606	CG1322	zfh1	Zn finger homeodomain 1	100A4-100A5
FBgn0004607	CG1449	zfh2	Zn finger homeodomain 2	102C1-102C2
FBgn0004618	CG7672	gl	glass	91A3-91A3
FBgn0004652	CG14307	fru	fruitless	91A7-91B3
FBgn0004666	CG7771	sim	single-minded	87D11-87D11
FBgn0004795	CG5403	retn	retained	59F5-59F5
FBgn0004837	CG3497	Su(H)	Suppressor of Hairless	35B8-35B8
FBgn0004854	CG5488	B-H2	BarH2	16A1-16A1
FBgn0004858	CG4220	elB	elbow B	35B1-35B1
FBgn0004859	CG2125	ci	cubitus interruptus	102A1-102A3
FBgn0004862	CG7902	bap	bagpipe	93D10-93D10
FBgn0004863	CG7937	C15	C15	93E3-93E3
FBgn0004865	CG18023	Eip78C	Ecdysone-induced protein 78C	78C2-78C3
FBgn0004870	CG9097	bab1	bric a brac 1	61E2-61F1
FBgn0004878	CG2102	cas	castor	83C1-83C1
FBgn0004880	CG1130	scrt	scratch	64A2-64A2
FBgn0004892	CG3242	sob	sister of odd and bowl	24A1-24A1
FBgn0004893	CG10021	bowl	brother of odd with entrails limited	24C3-24C4
FBgn0004895	CG1132	fd64A	forkhead domain 64A	64A4-64A4
FBgn0004896	CG3668	fd59A	forkhead domain 59A	59B4-59B4
FBgn0004897	CG11921	fd96Ca	forkhead domain 96Ca	96B20-96B20
FBgn0004898	CG11922	fd96Cb	forkhead domain 96Cb	96B20-96B21
FBgn0004914	CG9310	Hnf4	Hepatocyte nuclear factor 4	29E4-29E4
FBgn0005427	CG3114	ewg	erect wing	1A1-1A1
FBgn0005511	CG6634	mid	midline	25E2-25E2
FBgn0005558	CG1464	ey	eyeless	102C2-102C2
FBgn0005561	CG11049	sv	shaven	102D4-102D4
FBgn0005596	CG14513	yem	yemanuclein alpha	98F10-98F10
FBgn0005612	CG3090	Sox14	Sox box protein 14	60A16-60A16
FBgn0005613	CG8404	Sox15	Sox box protein 15	50E4-50E4
FBgn0005630	CG12052	lola	longitudinals lacking	47A11-47A13
FBgn0005638	CG4354	slbo	slow border cells	60C6-60C6
FBgn0005642	CG1454	wdn	wings down	98E5-98E5
FBgn0005658	CG7018	Ets65A	Ets at 65A	65A6-65A6
FBgn0005659	CG5583	Ets98B	Ets at 98B	98B2-98B2
FBgn0005660	CG2914	Ets21C	Ets at 21C	21E2-21E2
FBgn0005677	CG4952	dac	dachshund	36A1-36A2
FBgn0005694	CG5683	Aef1	Adult enhancer factor 1	78D2-78D2
FBgn0005771	CG4491	noc	no ocelli	35B2-35B2
FBgn0008636	CG33152	hbn	homeobrain	57B5-57B5
FBgn0008646	CG9930	E5	E5	88A1-88A1
FBgn0008649	CG5441	tx	delilah	97B2-97B2
FBgn0008651	CG6570	lbl	ladybird late	93E1-93E1
FBgn0010109	CG8704	dpn	deadpan	44C2-44C2
FBgn0010228	CG17921	HmgZ	HMG protein Z	57F9-57F9
FBgn0010278	CG4817	Ssrp	Structure specific recognition protein	60A2-60A2
FBgn0010287	CG7562	Trf	TBP-related factor	28E1-28E1
FBgn0010323	CG2851	Gsc	Goosecoid	21E2-21E2
FBgn0010433	CG7508	ato	atonal	84F6-84F6
FBgn0010575	CG5580	sbb	scribbler	55C2-55C2
FBgn0010768	CG5557	sqz	squeeze	91F4-91F4
FBgn0010825	CG6964	Gug	Grunge	66C13-66D1
FBgn0011236	CG5575	ken	ken and barbie	60A6-60A7
FBgn0011274	CG6794	Dif	Dorsal-related immunity factor	36C7-36C8
FBgn0011276	CG2655	HLH3B	Helix loop helix protein 3B	3B1-3B1
FBgn0011277	CG3052	HLH4C	Helix loop helix protein 4C	4C10-4C11
FBgn0011278	CG6545	lbe	ladybird early	93E1-93E1
FBgn0011481	CG7187	Ssdp	Sequence-specific single-stranded DNA-binding protein	90F6-90F7
FBgn0011598	CG17161	grp	grapes	36A10-36A10
FBgn0011604	CG8625	Iswi	Imitation SWI	49B10-49B10
FBgn0011648	CG12399	Mad	Mothers against dpp	23D3-23D3
FBgn0011655	CG1775	Med	Medea	100C7-100D1
FBgn0011656	CG1429	Mef2	Myocyte enhancing factor 2	46C4-46C7
FBgn0011701	CG31240	repo	reversed polarity	90F9-90F10
FBgn0011723	CG7260	byn	brachyenteron	68E3-68E3
FBgn0011758	CG5529	B-H1	BarH1	16A4-16A5
FBgn0011763	CG4654	Dp	DP transcription factor	49F10-49F11
FBgn0011764	CG12223	Dsp1	Dorsal switch protein 1	14B14-14B15
FBgn0011766	CG6376	E2f1	E2F transcription factor	93E9-93F1
FBgn0012049	CG11494	BtbVII	BTB-protein-VII	63B7-63B7
FBgn0013263	CG33261	Trl	Trithorax-like	70F4-70F4
FBgn0013469	CG12296	klu	klumpfuss	68A1-68A1
FBgn0013591	CG8103	Mi-2	Mi-2	76D3-76D4
FBgn0013751	CG1072	Awh	Arrowhead	63F4-63F4
FBgn0013799	CG8567	Deaf1	Deformed epidermal autoregulatory factor-1	76C6-76D1
FBgn0013948	CG18389	Eip93F	Eip93F	93F14-93F14
FBgn0014018	CG11992	Rel	Relish	85C3-85C3
FBgn0014143	CG5069	croc	crocodile	78D3-78D3
FBgn0014179	CG12245	gcm	glial cells missing	30B12-30B12
FBgn0014343	CG10601	mirr	mirror	69D3-69D4
FBgn0014467	CG6103	CrebB	Cyclic-AMP response element binding protein B at 17A	17A8-17A8
FBgn0014859	CG1864	Hr38	Hormone receptor-like in 38	38D5-38E3
FBgn0014931	CG2678	CG2678	CG2678	84E5-84E5
FBgn0014949	CG5264	btn	buttonless	94B5-94B5
FBgn0015014	CG11987	tgo	tango	85C2-85C2
FBgn0015025	CG6215	CkIIalpha-i1	CKII-alpha subunit interactor-1	72A1-72A1
FBgn0015234	CG8522	SREBP	Helix loop helix protein 106	76C5-76C5
FBgn0015239	CG7199	Hr78	Hormone-receptor-like in 78	78D4-78D4
FBgn0015240	CG11783	Hr96	Hormone receptor-like in 96	96B16-96B17
FBgn0015299	CG8396	Ssb-c31a	Single stranded-binding protein c31A	28F3-28F3
FBgn0015371	CG11798	chn	charlatan	51E1-51E2
FBgn0015381	CG9019	dsf	dissatisfaction	26A1-26A2
FBgn0015396	CG4029	jumu	jumeau	86B1-86B1
FBgn0015524	CG10036	otp	orthopedia	57B4-57B4
FBgn0015542	CG7951	sima	similar	99D3-99D7
FBgn0015550	CG7659	tap	target of Poxn	74A5-74A5
FBgn0015561	CG1650	unpg	unplugged	45B3-45B3
FBgn0015602	CG10159	BEAF-32	Boundary element-associated factor of 32kD	51C2-51C2
FBgn0015624	CG15319	nej	nejire	8F7-8F9
FBgn0015664	CG5838	Dref	DNA replication-related element factor	30F2-30F3
FBgn0015721	CG9398	ktub	king tubby	57B20-57C2
FBgn0015903	CG5393	apt	apontic	59F1-59F4
FBgn0015904	CG10571	ara	araucan	69C8-69C10
FBgn0015919	CG10605	caup	caupolican	69D1-69D1
FBgn0016076	CG14029	vri	vrille	25D4-25D5
FBgn0016660	CG6604	H15	H15	25E1-25E1
FBgn0016694	CG17888	Pdp1	PAR-domain protein 1	66A14-66A17
FBgn0016754	CG13598	sba	six-banded	95C9-95C12
FBgn0016917	CG4257	Stat92E	Signal-transducer and activator of transcription protein at 92E	92F1-92F1
FBgn0016970	CG13951	l(2)k10201	lethal (2) k10201	45D3-45D3
FBgn0017578	CG9648	Max	Max	76A3-76A3
FBgn0019650	CG11186	toy	twin of eyeless	102D1-102D1
FBgn0019809	CG3858	gcm2	gcm2	30C1-30C1
FBgn0020307	CG5799	dve	defective proventriculus	58D2-58D2
FBgn0020309	CG14938	crol	crooked legs	33A1-33A2
FBgn0020378	CG1343	Sp1	Sp1	9A1-9A1
FBgn0020379	CG6312	Rfx	Rfx	86B1-86B2
FBgn0020493	CG5201	Dad	Daughters against dpp	89E11-89E11
FBgn0020617	CG10052	Rx	Retinal Homeobox	57B4-57B4
FBgn0020887	CG8013	Su(z)12	Su(z)12	76D4-76D4
FBgn0020912	CG1447	Ptx1	Ptx1	100A7-100B1
FBgn0021738	CG32788	Crg-1	Circadianly Regulated Gene	3F1-3F2
FBgn0021767	CG11202	org-1	optomotor-blind-related-gene-1	7E9-7E10
FBgn0021872	CG9415	Xbp1	X box binding protein-1	57C3-57C4
FBgn0022361	CG1507	Pur-alpha	Purine-rich binding protein-alpha	102C2-102C2
FBgn0022699	CG10270	D19B	D19B	65A7-65A7
FBgn0022720	CG3998	zf30C	Zinc finger protein 30C	30C7-30C7
FBgn0022740	CG5005	HLH54F	HLH54F	54E8-54E8
FBgn0022935	CG10269	D19A	D19A	65A7-65A7
FBgn0023076	CG7391	Clk	Clock	66A12-66A12
FBgn0023091	CG8667	dimm	dimmed	39D1-39D1
FBgn0023094	CG8727	cyc	cycle	76C6-76C6
FBgn0023215	CG13316	Mnt	Mnt	3E4-3E5
FBgn0023417	CG7807	TfAP-2	AP-2	78D8-78E1
FBgn0023489	CG2819	Pph13	PvuII-PstI homology 13	21E2-21E2
FBgn0023546	CG16902	Hr4	Hr4	2C1-2C1
FBgn0024184	CG6269	unc-4	unc-4	16C10-16D1
FBgn0024244	CG10016	drm	drumstick	24A1-24A1
FBgn0024249	CG7760	cato	cousin of atonal	53A4-53A4
FBgn0024250	CG9653	brk	brinker	7B1-7B1
FBgn0024251	CG1414	bbx	bobby sox	19F5-19F6
FBgn0024288	CG15552	Sox100B	Sox100B	100B2-100B2
FBgn0024308	CG4013	Smr	Smrter	11B10-11B14
FBgn0024321	CG8524	NK7.1	NK7.1	88B4-88B6
FBgn0024371	CG1071	E2f2	E2F transcription factor 2	39A5-39A6
FBgn0024887	CG5649	kin17	kin17	77B5-77B5
FBgn0024975	CG2712	CG2712	CG2712	3B3-3B4
FBgn0025185	CG1605	az2	az2	43D1-43D1
FBgn0025334	CG11182	PHDP	Putative homeodomain protein	60A7-60A8
FBgn0025360	CG18455	Optix	Optix	44A3-44A3
FBgn0025463	CG4303	Bap60	Brahma associated protein 60kD	11E1-11E1
FBgn0025525	CG9102	bab2	bab2	61F2-61F3
FBgn0025635	CG17829	CG17829	CG17829	1B12-1B12
FBgn0025679	CG2932	Bteb2	Bteb2	4D1-4D1
FBgn0025776	CG11551	ind	intermediate neuroblasts defective	71B2-71B2
FBgn0025800	CG2262	Smox	Smad on X	7D14-7D15
FBgn0025874	CG8474	Meics	Meiotic central spindle	70C7-70C7
FBgn0026058	CG6352	OdsH	Ods-site homeobox	16D1-16D3
FBgn0026160	CG7958	tna	tonalli	67F1-67F1
FBgn0026208	CG4143	mbf1	multiprotein bridging factor 1	73A9-73A9
FBgn0026411	CG11354	Lim1		8A5-8B2
FBgn0026575	CG32575	hang	hangover	14C4-14C4
FBgn0026582	CG9418	Hmg-2	CG9418	57C4-57C4
FBgn0027339	CG11352	jim	jim	80A2-80A4
FBgn0027364	CG3871	Six4	Six4	77E6-77E6
FBgn0027514	CG1024	CG1024	CG1024	83E5-83E5
FBgn0027567	CG8108	CG8108	CG8108	67C11-67D1
FBgn0027599	CG2790	CG2790	CG2790	60E8-60E8
FBgn0027620	CG1966	Acf1	ATP-dependent chromatin assembly factor large subunit	100D2-100D2
FBgn0027788	CG11194	Hey	Hairy/E(spl)-related with YRPW motif	44A2-44A2
FBgn0027866	CG9776	CG9776	CG9776	82A3-82A4
FBgn0027945	CG7758	ppl	pumpless	78C4-78C4
FBgn0027950	CG8208	MBD-like	MBD-like	85D24-85D24
FBgn0027951	CG2244	MTA1-like	MTA1-like	83B7-83B7
FBgn0028386	CG5067	cic	capicua	92E2-92E2
FBgn0028387	CG5229	chm	chameau	27F3-27F4
FBgn0028420	CG18783	Kr-h1	Kruppel homolog 1	26B5-26B5
FBgn0028530	CG18124	mTTF	mitochondrial transcription termination factor	35A4-35A4
FBgn0028531	CG15286	CG15286	CG15286	35A4-35A4
FBgn0028550	CG11405	Atf3	A3-3	1E5-1E5
FBgn0028579	CG3268	phtf	phtf	42C7-42C7
FBgn0028647	CG11902	CG11902	CG11902	96D1-96D2
FBgn0028789	CG5133	Doc1	Dorsocross1	66F2-66F3
FBgn0028878	CG15269	CG15269	CG15269	35C2-35C2
FBgn0028887	CG3491	CG3491	CG3491	35B7-35B7
FBgn0028895	CG17328	CG17328	CG17328	35F1-35F1
FBgn0028931	CG16863	CG16863	CG16863	34D1-34D1
FBgn0028979	CG12630	tio	tiptop	40D3-40D3
FBgn0028991	CG32904	seq	sequoia	49F4-49F7
FBgn0028993	CG17594	scro	scarecrow
FBgn0028996	CG1922	onecut	onecut	102C2-102C2
FBgn0028999	CG13906	nerfin-1	nervous fingers 1	61D4-61D4
FBgn0029123	CG18024	SoxN	SoxNeuro	29F2-29F2
FBgn0029173	CG9233	fu2	fu2	29D1-29D1
FBgn0029504	CG12690	CHES-1-like	Checkpoint suppressor homologue	7B6-7B6
FBgn0029711	CG17592	Usf	Usf	4C7-4C7
FBgn0029775	CG4136	Vsx1		5A6-5A7
FBgn0029822	CG12236	CG12236	CG12236	5C7-5C7
FBgn0029824	CG3726	CG3726	CG3726	5C7-5C10
FBgn0029867	CG3847	CG3847	CG3847	5F2-5F2
FBgn0029895	CG14441	CG14441	CG14441	6C9-6C9
FBgn0029899	CG14438	CG14438	CG14438	6C12-6C13
FBgn0029905	CG3075	Nf-YC	Nuclear factor Y-box C	6D3-6D3
FBgn0029920	CG4575	CR4575	CG4575	6E3-6E3
FBgn0029928	CG3032	CG3032	CG3032	6E4-6E4
FBgn0029936	CG4617	CG4617	CG4617	6F5-6F5
FBgn0029939	CG9650	CG9650	CG9650	7A2-7A5
FBgn0030003	CG2116	CG2116	CG2116	7D12-7D12
FBgn0030005	CG2120	CG2120	CG2120	7D14-7D14
FBgn0030008	CG2129	CG2129	CG2129	7D15-7D16
FBgn0030009	CG15336	CG15336	CG15336	7D16-7D16
FBgn0030010	CG10959	CG10959	CG10959	7D16-7D16
FBgn0030012	CG18262	CG18262	CG18262	7D16-7D16
FBgn0030058	CG11294	CG11294	CG11294	8A2-8A2
FBgn0030077	CG15365	CG15365	CG15365	8C4-8C4
FBgn0030093	CG7055	dalao	dalao	8C14-8C14
FBgn0030206	CG2889	CG2889	CG2889	9D1-9D1
FBgn0030219	CG9817	CG43347	CG9817	9D4-9D4
FBgn0030240	CG2202	CG2202	CG2202	9F5-9F5
FBgn0030266	CG11122	CG11122	CG11122	10A4-10A6
FBgn0030314	CG11696	CG11696	CG11696	10C7-10C7
FBgn0030316	CG11695	CG11695	CG11695	10C7-10C7
FBgn0030408	CG11085	CG11085	CG11085	11B4-11B4
FBgn0030432	CG4404	CG4404	CG4404	11D1-11D1
FBgn0030455	CG4318	CG4318	CG4318	11E1-11E1
FBgn0030477	CG15749	dmrt11E	doublesex-Mab related 11E	11F1-11F1
FBgn0030486	CG1716	Set2	Set2	11F4-11F5
FBgn0030505	CG11172	NFAT	NFAT	12A9-12B2
FBgn0030532	CG11071	mamo	CG11071	12C7-12C7
FBgn0030627	CG6211	gce	germ cell-expressed bHLH-PAS	13B6-13B6
FBgn0030659	CG9215	CG9215	CG9215	13D4-13D4
FBgn0030664	CG8119	CG8119	CG8119	13E3-13E3
FBgn0030680	CG8944	CG8944	CG8944	13E12-13E13
FBgn0030699	CG8578	CG8578	CG8578	13F10-13F12
FBgn0030706	CG8909	CG8909	CG8909	14A1-14A1
FBgn0030710	CG8924	CG8924	CG8924	14A1-14A1
FBgn0030787	CG9609	CG9609	CG9609	15A8-15A8
FBgn0030878	CG6769	CG6769	CG6769	16E2-16E2
FBgn0030899	CG5927	Hesr	HES-related	17A2-17A2
FBgn0030933	CG6470	CG6470	CG6470	17C1-17C1
FBgn0030963	CG7101	CG7101	CG7101	17E1-17E1
FBgn0030990	CG7556	CG7556	CG7556	18A5-18A5
FBgn0031023	CG14200	CG14200	CG14200	18C8-18C8
FBgn0031086	CG9571	fd19B	CG9571	19B1-19B1
FBgn0031115	CG11710	CG11710	CG11710	19D1-19D1
FBgn0031144	CG1529	CG1529	CG1529	19E7-19E7
FBgn0031232	CG11617	CG11617	CG11617	21B4-21B4
FBgn0031257	CG4133	CG4133	CG4133	21C2-21C8
FBgn0031375	CG31670	erm	CG31670	22B6-22B7
FBgn0031391	CG11723	CG11723	CG11723	22D1-22D1
FBgn0031573	CG3407	CG3407	CG3407	24C5-24C5
FBgn0031597	CG17612	CG17612	CG17612	24E4-24E4
FBgn0031608	CG15435	CG15435	CG15435	24F3-24F3
FBgn0031610	CG15436	CG15436	CG15436	24F3-24F4
FBgn0031759	CG9088	lid	little imaginal discs	26B2-26B2
FBgn0031874	CG13775	CG13775	CG13775	27C7-27C7
FBgn0031876	CG9200	Atac1	ATAC component 1	27C7-27C7
FBgn0031894	CG4496	CG4496	CG4496	27E4-27E4
FBgn0032130	CG3838	CG3838	CG3838	30B12-30B12
FBgn0032150	CG13123	CG13123	CG13123	30D1-30D1
FBgn0032202	CG18619	CG18619	CG18619	31B1-31B1
FBgn0032209	CG18144	Hand	Hand	31C6-31C7
FBgn0032223	CG5034	GATAd	GATAd	31D9-31D9
FBgn0032295	CG12299	CG12299	CG12299	32A5-32A5
FBgn0032401	CG6792	Plzf	CG6792	33B11-33B11
FBgn0032469	CG9932	CG9932	CG9932	34A4-34A5
FBgn0032473	CG5204	CG5204	CG5204	34A7-34A7
FBgn0032512	CG9305	CG9305	CG9305	34B8-34B8
FBgn0032517	CG7099	CG7099	CG7099	34B9-34B10
FBgn0032587	CG5953	CG5953	CG5953	36A2-36A3
FBgn0032600	CG17912	CG17912	CG17912	36A14-36A14
FBgn0032651	CG5545	Oli	Olig family	36D1-36D1
FBgn0032707	CG10348	CG10348	CG10348	37A1-37A1
FBgn0032730	CG10431	CG10431	CG10431	37B8-37B8
FBgn0032741	CG10446	Sidpn	similar to Deadpan	37B9-37B10
FBgn0032763	CG17568	CG17568	CG17568	37C6-37C6
FBgn0032812	CG10263	Hakai	CG10263	37F2-37F2
FBgn0032814	CG10366	CG10366	CG10366	37F2-37F2
FBgn0032815	CG10462	CG10462	CG10462	38A2-38A2
FBgn0032816	CG10447	Nf-YB	Nuclear factor Y-box B	38A2-38A2
FBgn0032817	CG10631	CG10631	CG10631	38A2-38A2
FBgn0032858	CG10949	CG10949	CG10949	38C6-38C6
FBgn0032904	CG9342	Mtp	Microsomal triacylglycerol transfer protein	38F5-38F5
FBgn0032940	CG18362	Mondo	Mlx interactor	39C1-39C2
FBgn0032978	CG15216	CG42748	CG15216	40F1-40F1
FBgn0032979	CG1832	Clamp	CG1832	40F2-40F2
FBgn0033010	CG3136	Atf6	Atf6	41D4-41E1
FBgn0033155	CG1845	Br140	CG1845	43A2-43A2
FBgn0033182	CG1621	Coop	CG1621	43C5-43C5
FBgn0033183	CG1620	CG1620	CG1620	43C5-43C6
FBgn0033185	CG1603	CG1603	CG1603	43D1-43D1
FBgn0033186	CG1602	CG1602	CG1602	43D1-43D1
FBgn0033252	CG12769	CG12769	CG12769	44A4-44A4
FBgn0033288	CG11641	pdm3	pou domain motif 3	44C4-44C4
FBgn0033310	CG8643	rgr	regular	44D4-44D4
FBgn0033358	CG8216	CG8216	CG8216	44F12-44F12
FBgn0033449	CG1663	CG1663	CG1663	46B4-46B4
FBgn0033458	CG18446	CG18446	CG18446	46C1-46C1
FBgn0033459	CG12744	CG12744	CG12744	46C1-46C1
FBgn0033491	CG18011	CG18011	CG18011	46F2-46F3
FBgn0033569	CG12942	CG12942	CG12942	47C6-47C6
FBgn0033581	CG12391	CG12391	CG12391	47D5-47D5
FBgn0033627	CG13204	CG13204	CG13204	47F6-47F7
FBgn0033744	CG12370	Dh44-R2	CG12370	49A9-49A9
FBgn0033748	CG8821	vis	vismay	49A10-49A10
FBgn0033749	CG8819	achi	achintya	49A10-49A10
FBgn0033782	CG3850	sug	sugarbabe	49E1-49E1
FBgn0033846	CG6061	mip120	Myb-interacting protein 120	50A14-50A14
FBgn0033889	CG6701	CG6701	CG6701	50C22-50C23
FBgn0033934	CG17385	CG17385	CG17385	51A1-51A2
FBgn0033939	CG17390	Oaz	O/E-associated zinc finger protein	51A3-51A4
FBgn0033971	CG10209	CG10209	CG10209	51C5-51C5
FBgn0033993	CG8089	CG8089	CG8089	51E2-51E2
FBgn0033998	CG8092	row	relative of woc	51E5-51E7
FBgn0034012	CG16801	Hr51	Hormone receptor 51	51F7-51F7
FBgn0034062	CG8388	CG8388	CG8388	52D12-52D13
FBgn0034096	CG7786	CG7786	CG7786	53A1-53A1
FBgn0034114	CG4282	CG4282	CG4282	53B5-53B5
FBgn0034120	CG15710	CG15710	CG15710	53C1-53C1
FBgn0034217	CG18468	Lhr	Lethal hybrid rescue	54B7-54B7
FBgn0034240	CG4903	MESR4	Misexpression suppressor of ras 4	54C3-54C5
FBgn0034379	CG15073	CG15073	CG15073	55E9-55E9
FBgn0034425	CG11906	CG11906	CG11906	56C6-56C6
FBgn0034520	CG13424	lms	CG13424	57A5-57A5
FBgn0034534	CG9954	maf-S	maf-S	57A8-57A8
FBgn0034570	CG10543	CG10543	CG10543	57B5-57B5
FBgn0034599	CG9437	hng1	CG9437	57C7-57C7
FBgn0034643	CG10321	CG10321	CG10321	57F5-57F5
FBgn0034810	CG9895	CG42741	CG9895	59C1-59C1
FBgn0034814	CG9890	CG9890	CG9890	59C3-59C3
FBgn0034821	CG9876	CG9876	CG9876	59C3-59C3
FBgn0034878	CG3941	pita	pita	59E3-59E3
FBgn0034926	CG5591	Lpt	CG5591	60A9-60A9
FBgn0034946	CG3065	CG3065	CG3065	60A14-60A15
FBgn0034985	CG3328	CG3328	CG3328	60C1-60C1
FBgn0035024	CG11414	CG11414	CG11414	60D5-60D5
FBgn0035036	CG4707	CG4707	CG4707	60D9-60D9
FBgn0035136	CG6905	Cdc5	CG6905	61C1-61C1
FBgn0035137	CG1233	CG1233	CG1233	61C1-61C1
FBgn0035144	CG17181	Kah	CG17181	61C5-61C6
FBgn0035160	CG13897	hng3	CG13897	61C9-61C9
FBgn0035202	CG9139	Rabex-5	CG9139	61F5-61F5
FBgn0035213	CG2199	CG2199	CG2199	61F7-61F7
FBgn0035238	CG12104	CG12104	CG12104	62A7-62A7
FBgn0035357	CG1244	MEP-1		62E8-62E8
FBgn0035405	CG15812	CG15812	piefke	63B7-63B8
FBgn0035407	CG14962	Asciz	CG14962	63B8-63B8
FBgn0035454	CG12029	dar1	CG12029	63E5-63E6
FBgn0035481	CG12605	CG12605	CG12605	64A1-64A1
FBgn0035518	CG15011	CG15011	CG15011	64A12-64A12
FBgn0035625	CG5249	Blimp-1	Blimp-1	64E1-64E1
FBgn0035626	CG17334	lin-28	lin-28	64E1-64E1
FBgn0035643	CG13287	CG13287	CG13287	64F3-64F3
FBgn0035687	CG13296	CG13296	CG13296	65A7-65A7
FBgn0035690	CG10274	CG10274	CG10274	65A7-65A7
FBgn0035691	CG7386	CG7386	CG7386	65A7-65A8
FBgn0035702	CG10147	CG10147	CG10147	65B3-65B3
FBgn0035769	CG8591	CTCF	CTCF	65F6-65F6
FBgn0035849	CG7404	ERR	estrogen-related receptor	66B11-66B11
FBgn0035903	CG6765	CG6765	CG6765	66D5-66D5
FBgn0035954	CG5093	Doc3	Dorsocross3	66F1-66F1
FBgn0035956	CG5187	Doc2	Dorsocross2	66F1-66F1
FBgn0035993	CG3891	Nf-YA	Nuclear factor Y-box A	67B6-67B6
FBgn0035997	CG3445	phol	pleiohomeotic like	67B7-67B8
FBgn0036004	CG3654	Jarid2		67B9-67B10
FBgn0036126	CG6272	CG6272	CG6272	68A6-68A6
FBgn0036134	CG11799	fd68A	Mnf	68A7-68A7
FBgn0036179	CG7368	CG7368	CG7368	68C14-68C15
FBgn0036274	CG4328	CG4328	CG4328	69A5-69A5
FBgn0036285	CG10704	toe	twin of eyg	69C1-69C1
FBgn0036294	CG10654	CG10654	CG10654	69C4-69C4
FBgn0036331	CG14117	CG14117	CG14117	69F5-69F5
FBgn0036395	CG17361	CG17361	CG17361	70C10-70C11
FBgn0036396	CG17359	CG17359	CG17359	70C11-70C11
FBgn0036411	CG7345	Sox21a	Sox21a	70D2-70D2
FBgn0036423	CG3919	CG3919	CG3919	70D7-70D7
FBgn0036478	CG6854	CG45071	CG6854	71B4-71B5
FBgn0036479	CG13458	CG13458	CG13458	71B5-71B5
FBgn0036522	CG7372	CG7372	CG7372	71E3-71E4
FBgn0036538	CG15715	CG15715	CG15715	72A2-72A2
FBgn0036661	CG9705	CG9705	CG9705	73C4-73C4
FBgn0036725	CG18265	CG18265	CG18265	74C2-74C2
FBgn0036791	CG7271	CG7271	CG7271	75D2-75D2
FBgn0036812	CG4076	Nufip	Nufip	75D8-75D8
FBgn0036900	CG8765	CG8765	CG8765	76C1-76C1
FBgn0037031	CG11456	CG11456	CG11456	77F1-77F1
FBgn0037051	CG10565	CG10565	CG10565	78B2-78B2
FBgn0037085	CG7204	Neu2	Neu2	78D3-78D4
FBgn0037120	CG11247	CG11247	CG11247	78E5-78E5
FBgn0037183	CG14451	CG14451	CG14451	80A1-80A1
FBgn0037275	CG14655	CG14655	CG14655	82D5-82D5
FBgn0037317	CG14667	CG14667	CG14667	83A1-83A1
FBgn0037329	CG12162	CG12162	CG12162	83A4-83A4
FBgn0037379	CG10979	CG10979	CG10979	83C4-83C4
FBgn0037436	CG10296	Hr83	Hormone receptor 83	83E4-83E4
FBgn0037445	CG9727	CG9727	CG9727	83E7-83E8
FBgn0037446	CG10267	Zif	CG10267	83E8-83E8
FBgn0037475	CG33323	Fer1	48 related 1	84C5-84C6
FBgn0037540	CG2702	Pbp95	PSEA-binding protein 95kD	84E8-84E8
FBgn0037555	CG9638	Ada2b	Ada2b	84F5-84F5
FBgn0037584	CG7963	CG7963	CG7963	84F15-84F15
FBgn0037617	CG8145	nom	CG8145	85A9-85A9
FBgn0037618	CG11762	CG11762	CG11762	85A9-85A9
FBgn0037619	CG8159	CG8159	CG8159	85A9-85A9
FBgn0037620	CG9793	ranshi	CG9793	85A9-85A9
FBgn0037621	CG9797	M1BP	CG9797	85A9-85A9
FBgn0037634	CG8359	hng2	CG8359	85B2-85B2
FBgn0037645	CG11966	CG11966	CG11966	85B8-85B8
FBgn0037659	CG11033	Kdm2	CG11033	85C3-85C4
FBgn0037672	CG12952	sage	salivary gland-expressed bHLH	85D7-85D7
FBgn0037698	CG16779	CG16779	CG16779	85D17-85D17
FBgn0037717	CG8301	CG8301	CG8301	85D26-85D27
FBgn0037722	CG8319	CG8319	CG8319	85E1-85E1
FBgn0037735	CG16899	FoxP	CG16899	85E5-85E5
FBgn0037746	CG8478	CG8478	CG8478	85E7-85E8
FBgn0037751	CG8484	topi	matotopetli	85E8-85E8
FBgn0037794	CG6254	CG6254	CG6254	85F15-85F15
FBgn0037844	CG4570	CG4570	CG4570	86C7-86C7
FBgn0037876	CG4820	CG4820	CG4820	86D8-86D8
FBgn0037877	CG6689	CG6689	CG6689	86D8-86D8
FBgn0037918	CG6791	CG6791	CG6791	86E11-86E11
FBgn0037920	CG14710	CG14710	CG14710	86E13-86E13
FBgn0037921	CG6808	CG6808	CG6808	86E13-86E13
FBgn0037922	CG14711	CG14711	CG14711	86E13-86E13
FBgn0037923	CG6813	CG6813	CG6813	86E13-86E13
FBgn0037931	CG18476	CG18476	CG18476	86E15-86E15
FBgn0037937	CG6913	Fer3	48 related 3	86E16-86E16
FBgn0038016	CG10042	MBD-R2	MBD-R2	87B7-87B8
FBgn0038047	CG5245	CG5245	CG5245	87B10-87B10
FBgn0038063	CG33976	Octbeta2R	Octbeta2R	87C1-87C1
FBgn0038108	CG7518	CG7518	CG7518	87D7-87D8
FBgn0038128	CG15889	Ravus	Ravus	87E3-87E3
FBgn0038197	CG3143	foxo	forkhead box, sub-group O	88A5-88A8
FBgn0038244	CG7987	CG7987	CG7987	88C6-88C6
FBgn0038301	CG6654	CG6654	CG6654	88E3-88E3
FBgn0038316	CG6276	CG6276	CG6276	88F1-88F1
FBgn0038391	CG10278	GATAe	GATAe	89A12-89A12
FBgn0038402	CG5952	Fer2	48 related 2	89B6-89B6
FBgn0038418	CG10309	pad	poils au dos	89B13-89B13
FBgn0038472	CG3995	CG3995	CG3995	89E10-89E10
FBgn0038547	CG17803	CG17803	CG17803	90C5-90C5
FBgn0038548	CG17806	CG17806	CG17806	90C5-90C5
FBgn0038549	CG17802	CG17802	CG17802	90C5-90C5
FBgn0038550	CG17801	CG17801	CG17801	90C5-90C6
FBgn0038551	CG7357	CG7357	CG7357	90C6-90C6
FBgn0038564	CG7785	CG7785	CG7785	90E1-90E1
FBgn0038592	CG18599	CG18599	CG18599	90F11-91A1
FBgn0038626	CG7691	CG7691	CG7691	91B4-91B4
FBgn0038741	CG17186	CG17186	CG17186	92B4-92B4
FBgn0038765	CG4424	CG4424	CG4424	92C1-92C1
FBgn0038766	CG4854	CG4854	CG4854	92C1-92C1
FBgn0038767	CG4413	trem	trade embargo	92C1-92C1
FBgn0038768	CG4936	CG4936	CG4936	92C1-92C1
FBgn0038787	CG4360	CG4360	CG4360	92E2-92E3
FBgn0038805	CG4217	TFAM	mitochondrial transcription factor A	92F2-92F2
FBgn0038833	CG15696	CG15696	CG15696	93A2-93A2
FBgn0038851	CG5737	dmrt93B	doublesex-Mab related 93B	93B10-93B10
FBgn0038852	CG7056	HHEX	CG7056	93B10-93B10
FBgn0038978	CG7045	tHMG1	CG7045	94B1-94B1
FBgn0038979	CG7046	tHMG2	CG7046	94B1-94B1
FBgn0039039	CG4677	lmd	lame duck	94D9-94D10
FBgn0039044	CG33336	p53	p53	94D10-94D10
FBgn0039078	CG4374	CG4374	CG4374	94F1-94F1
FBgn0039152	CG6129	Rootletin	CG6129	95E1-95E1
FBgn0039169	CG5669	Spps	CG5669	95F2-95F3
FBgn0039201	CG13617	CG13617	CG13617	96A5-96A5
FBgn0039209	CG13624	CG13624	CG13624	96A7-96A9
FBgn0039225	CG6892	Ets96B	Ets96B	96A22-96A22
FBgn0039227	CG11375	polybromo	polybromo	96A22-96A23
FBgn0039329	CG10669	CG10669	CG10669	96D1-96D1
FBgn0039336	CG4553	CG4553	CG4553	96E1-96E1
FBgn0039355	CG4730	CG4730	CG4730	96E9-96E9
FBgn0039411	CG32474	dysf	dysfusion	96F12-96F14
FBgn0039509	CG3350	bigmax	bigmax	97F1-97F1
FBgn0039530	CG5586	Tusp	Tusp	98A12-98A12
FBgn0039654	CG14514	Brd8	Brd8	99A1-99A1
FBgn0039683	CG15504	dmrt99B	doublesex-Mab related 99B	99B8-99B8
FBgn0039712	CG15514	CG15514	CG15514	99C4-99C4
FBgn0039740	CG7928	ZIPIC	CG7928	99D3-99D3
FBgn0039777	CG2229	Jon99Fii	Jonah 99Fii	99F6-99F6
FBgn0039808	CG12071	CG12071	CG12071	100A6-100A6
FBgn0039816	CG11317	CG11317	CG11317	100B2-100B2
FBgn0039831	CG12054	CG12054	CG12054	100B8-100B8
FBgn0039860	CG1792	CG1792	CG1792	100D1-100D1
FBgn0039905	CG2052	dati	CG2052	102B5-102B5
FBgn0039937	CG11152	fd102C	CG11152	102C4-102C4
FBgn0039938	CG11153	Sox102F	Sox102F	102C3-102C4
FBgn0039946	CG17172	ATbp	(A+T)-stretch binding protein
FBgn0040071	CG6889	tara	taranis	89B8-89B9
FBgn0040305	CG3743	MTF-1	Metal response element-binding Transcription Factor-1	67B5-67B6
FBgn0040318	CG13475	HGTX	HGTX	70E3-70E3
FBgn0040355	CG3526	CG3526	CG3526	3C2-3C2
FBgn0040366	CG11398	CG11398	CG11398	1E4-1E4
FBgn0040465	CG12767	Dlip3	Dorsal interacting protein 3	55B7-55B7
FBgn0040467	CG15367	Dlip1	Dorsal interacting protein 1	8C14-8C14
FBgn0040765	CG33473	luna	luna	47D1-47D3
FBgn0040777	CG14767	CG14767	CG14767	44E2-44E3
FBgn0040918	CG3576	schlank	Longevity assurance gene 1	5E3-5E4
FBgn0041092	CG13109	tai	taiman	30A2-30A6
FBgn0041105	CG12809	nerfin-2	nervous fingers 2	85F9-85F9
FBgn0041111	CG8817	lilli	lilliputian	23C1-23C3
FBgn0041156	CG8254	exex	extra-extra	66A21-66A21
FBgn0041205	CG16910	key	kenny	60E1-60E1
FBgn0042085	CG3274	Bap170	Brahma associated protein 170kD	42C1-42C2
FBgn0042205	CG18764	CG18764	CG18764	86E13-86E13
FBgn0042630	CG32139	Sox21b	Sox21b	70D2-70D2
FBgn0042650	CG32577	disco-r	disco-related	14B1-14B1
FBgn0042696	CG2380	NfI	Nuclear factor I	102B3-102B3
FBgn0043364	CG4427	cbt	cabut	21D1-21D1
FBgn0043796	CG12219	CG12219	CG12219	5E7-5E7
FBgn0045759	CG18647	bin	biniou	65D6-65D6
FBgn0045852	CG31753	ham	hamlet	37A2-37A3
FBgn0046874	CG33720	Pif1B	PFTAIRE-interacting factor 1B	85B1-85B1
FBgn0050011	CG30011	gem	gemini	46F1-46F2
FBgn0050020	CG30020	CG30020	CG30020	47C5-47C5
FBgn0050077	CG30077	Blos1	CG30077	51B6-51B6
FBgn0050401	CG30401	CG30401	CG30401	58B1-58B1
FBgn0050403	CG30403	CG30403	CG30403	57F10-57F10
FBgn0050420	CG30420	Atf-2	Activating transcription factor-2	60E4-60E5
FBgn0050431	CG30431	CG30431	CG30431	42A13-42A13
FBgn0050443	CG30443	Opbp	Optix-binding protein	42C2-42C2
FBgn0051169	CG31169	CG43343	CG31169	94A6-94A11
FBgn0051224	CG31224	CG31224	CG31224	91B8-91B8
FBgn0051365	CG31365	CG31365	CG31365	94E1-94E1
FBgn0051388	CG31388	CG31388	CG31388	86D8-86D8
FBgn0051392	CG31392	CG42726	CG31392	88F1-88F1
FBgn0051441	CG31441	CG31441	CG31441	86D8-86D8
FBgn0051481	CG31481	pb	proboscipedia	84A5-84A5
FBgn0051612	CG31612	CG31612	CG31612	40A2-40A3
FBgn0051632	CG31632	sens-2	senseless-2	27B3-27B4
FBgn0051782	CG31782	CR43669	CG31782	36A10-36A12
FBgn0051875	CG31875	CG31875	CG31875	30F5-30F5
FBgn0052006	CG32006	CG32006	CG32006	102A8-102A8
FBgn0052050	CG32050	CG43897	CG32050	67C9-67C10
FBgn0052105	CG32105	CG32105	CG32105	69B1-69B2
FBgn0052121	CG32121	CG32121	CG32121	70B1-70B1
FBgn0052296	CG32296	Mrtf	Myocardin-related transcription factor	62F2-62F3
FBgn0052532	CG32532	CG32532	CG32532	18C8-18C8
FBgn0052767	CG32767	CG32767	CG32767	4E2-4E2
FBgn0052772	CG32772	CG32772	CG32772	4D5-4D5
FBgn0052778	CG32778	CG43689	CG32778	4A4-4A5
FBgn0052830	CG32830	ab	CG32830	32E2-32E2
FBgn0052831	CG33695	CG33695	CG33695	32E2-32E2
FBgn0052982	CG32982	CG32982	CG32982	30A2-30A2
FBgn0053178	CG33178	CG33178	CG33178	13A9-13A9
FBgn0053213	CG33213	CG33213	CG33213	98B6-98B6
FBgn0053221	CG33221	CR33221	CG33221	3F2-3F2
FBgn0053520	CG33520	Rpb4	Rpb4	90F10-90F11
FBgn0053525	CG33525	CoRest	CoRest	18C8-18C8
FBgn0053557	CG33557	CG33557	CG33557	9A4-9A4
FBgn0053936	CG33936	CG43675	CG33936	85D11-85D11
FBgn0053980	CG33980	Vsx2		5A3-5A5
FBgn0054031	CG34031	CG34031	CG34031	80D4-80D4
FBgn0061173	CG12632	fd3F	forkhead domain 3F	3F2-3F2
FBgn0067895	CG17469	Mitf	Mitf	102D6-102D6
FBgn0083077	CG34100	mld	molting defective
FBgn0083981	CG34145	RunxA
FBgn0083985	CG34149	CG34149	CG34149
FBgn0085369	CG34340	CG34340		24B1-24B1
FBgn0085375	CG34346	mamo	maternal gene required for meiosis	12C7-12C7
FBgn0085396	CG34367	CG34367		31D10-31D10
FBgn0085424	CG34395	nub	nubbin	33F1-33F1
FBgn0085432	CG34403	pan	pangolin	102A4-102A4
FBgn0085435	CG34406	CG44002		23D4-23D4
FBgn0085436	CG34407	Not1	Not1	45F4-45F4
FBgn0085444	CG34415	mute		53E2-53E2
FBgn0085448	CG34419	Hmx	H6-like-homeobox	90B4-90B4
FBgn0085451	CG34422	CG34422		17E1-17E1
FBgn0086350	CG8961	tef	teflon	53F2-53F2
FBgn0086655	CG9397	jing	jing	42C1-42C1
FBgn0086680	CG10037	vvl	ventral veins lacking	65C5-65C5
FBgn0086758	CG31666	chinmo	Chronologically inappropriate morphogenesis	22A5-22A8
FBgn0086908	CG12196	egg	eggless	60E1-60E1
FBgn0086910	CG6930	l(3)neo38	lethal (3) neo38	86E18-86E18
FBgn0087008	CG12238	e(y)3	enhancer of yellow 3	18D8-18D11
FBgn0250756	CG42234	Dbx	CG42234	62B10-62B10
FBgn0250818	CG34360	Glut4EF		85F1-85F4
FBgn0259162	CG42267	RunxB		19D2-19D2
FBgn0259172	CG42277	rn	rotund	84D3-84D3
FBgn0259211	CG42311	grh	grainy head	54F1-54F1
FBgn0259234	CG42332	Camta	Calmodulin-binding transcription activator	45E1-45E1
FBgn0259246	CG42344	brp	bruchpilot	45E3-45E3
FBgn0259750	CG4807	ab	abrupt	32E1-32E2
FBgn0259785	CG7752	pzg	putzig	78C5-78C6
FBgn0259789	CG12701	vfl	vielfaltig	18F1-18F2
FBgn0259938	CG17100	cwo	clockwork orange	86B3-86B3
FBgn0260243	CG11971	E(var)3-9	Enhancer of variegation 3-9	85C1-85C1
FBgn0260390	CG42516	CG42516
FBgn0260398	CG42515	Pbp49	PSEA-binding protein 49kD	44B3-44B3
FBgn0260632	CG6667	dl	dorsal	36C8-36C9
FBgn0260642	CG1028	Antp	Antennapedia	84A6-84B2
FBgn0260741	CG3281	CG3281		87A3-87A3
FBgn0260789	CG12124	mxc	multi sex combs	8D2-8D2
FBgn0261015	CG42599	Pif1A		85B1-85B1
FBgn0261064	CG8506	Rbsn-5	Rabenosyn	28E9-28E9
FBgn0261113	CG17836	Xrp1		91D4-91D5
FBgn0261238	CG1070	Alh	Alhambra	84B6-84C3
FBgn0261239	CG8676	Hr39	Hormone receptor-like in 39	39B4-39C1
