## Supplementary Table 8 for "Targeted molecular profiling of rare cell populations identifies olfactory sensory neuron fate and wiring determinants"

gene.id	number.GATC
FBgn0052773	98
FBtr0344480	98
FBgn0261588	67
FBgn0000179	65
FBgn0261836	55
FBgn0267033	51
FBgn0265598	47
FBgn0033504	47
FBgn0261090	45
FBgn0000633	45
FBgn0261698	43
FBgn0263929	40
FBgn0085383	34
FBgn0264255	33
FBgn0266696	32
FBgn0038118	31
FBgn0263258	31
FBgn0031855	31
FBgn0259683	29
FBgn0000157	29
FBgn0024836	28
FBgn0085397	28
FBgn0017590	27
FBgn0263706	26
FBgn0264490	26
FBgn0014859	25
FBgn0085387	24
FBgn0260793	24
FBgn0029881	23
FBgn0022710	23
FBgn0085382	23
FBgn0005630	22
FBgn0023095	22
FBgn0003499	22
FBgn0003475	21
FBgn0040696	21
FBgn0016081	21
FBgn0050460	20
FBgn0029922	20
FBgn0001269	20
FBgn0004369	20
FBgn0020269	20
FBgn0085446	20
FBgn0004449	20
FBgn0051146	19
FBgn0036663	19
FBgn0263257	19
FBgn0033652	19
FBgn0259222	19
FBgn0033438	18
FBgn0001235	18
FBgn0085391	18
FBgn0032151	18
FBgn0259244	18
FBgn0053531	18
FBgn0263994	17
FBgn0003371	17
FBgn0267791	17
FBgn0015400	17
FBgn0035505	17
FBtr0306918	17
FBgn0262869	17
FBgn0010473	17
FBgn0031294	17
FBgn0010453	17
FBgn0263039	17
FBgn0262508	17
FBgn0013995	17
FBgn0264598	16
FBgn0051814	16
FBgn0260789	16
FBgn0002938	15
FBgn0027570	15
FBgn0264895	15
FBgn0261548	15
FBgn0033791	15
FBgn0031903	15
FBgn0261238	14
FBtr0333725	14
FBgn0267336	14
FBgn0266756	14
FBgn0032775	14
FBgn0038874	14
FBgn0085409	14
FBgn0262870	14
FBgn0264001	14
FBgn0036821	14
FBgn0259246	14
FBgn0024184	14
FBgn0260943	13
FBgn0261549	13
FBgn0085376	13
FBgn0260753	13
FBgn0265487	13
FBgn0053202	13
FBgn0051140	13
FBgn0004573	13
FBgn0026058	12
FBgn0032006	12
FBgn0052183	12
FBgn0016975	12
FBgn0015577	12
FBgn0259221	12
FBgn0052732	12
FBgn0026179	12
FBgn0016660	12
FBgn0016976	12
FBgn0004101	12
FBgn0262872	11
FBgn0028369	11
FBgn0267001	11
FBgn0263873	11
FBgn0002921	11
FBgn0263995	11
FBgn0035802	11
FBgn0004611	11
FBgn0026189	11
FBgn0261053	11
FBgn0004841	11
FBgn0003380	11
FBgn0024236	11
FBgn0266579	11
FBgn0016797	11
FBgn0052704	10
FBgn0000567	10
FBgn0263392	10
FBgn0030798	10
FBgn0085434	10
FBgn0031359	10
FBgn0035733	10
FBgn0031170	10
FBgn0034911	10
FBgn0085371	10
FBgn0000028	10
FBgn0000114	10
FBgn0000578	10
FBgn0031627	10
FBgn0053516	10
FBgn0015721	10
FBgn0002973	10
FBgn0036273	10
FBgn0028494	10
FBgn0038053	10
FBgn0000535	10
FBgn0040752	10
FBgn0028370	10
FBgn0264753	10
FBgn0033679	10
FBgn0028670	10
FBtr0332279	9
FBgn0261458	9
FBgn0020647	9
FBgn0004394	9
FBgn0027655	9
FBgn0085420	9
FBtr0332281	9
FBgn0034566	9
FBgn0050365	9
FBgn0083971	9
FBgn0264357	9
FBgn0050480	9
FBgn0003651	9
FBgn0051163	9
FBgn0037908	9
FBgn0053547	9
FBgn0085414	9
FBgn0263131	9
FBgn0037625	9
FBgn0259481	9
FBtr0332280	9
FBgn0260945	9
FBgn0083950	9
FBgn0038098	9
FBgn0266084	9
FBgn0051660	9
FBgn0261556	9
FBgn0050479	9
FBgn0264384	9
FBgn0029864	9
FBgn0050364	9
FBgn0031449	9
FBgn0023458	9
FBgn0052432	8
FBgn0034070	8
FBgn0260632	8
FBgn0041203	8
FBgn0023407	8
FBgn0033631	8
FBgn0266046	8
FBgn0004607	8
FBgn0052698	8
FBgn0263397	8
FBgn0040297	8
FBgn0086677	8
FBgn0036816	8
FBgn0264574	8
FBgn0033515	8
FBgn0262127	8
FBgn0004509	8
FBgn0264087	8
FBgn0063485	8
FBgn0029746	8
FBgn0013733	8
FBgn0267487	8
FBtr0343311	8
FBgn0266526	8
FBgn0263220	8
FBgn0026411	8
FBgn0266099	8
FBgn0050497	8
FBgn0000116	8
FBgn0263980	8
FBgn0261859	8
FBgn0264449	8
FBgn0259146	8
FBgn0264442	8
FBgn0003159	8
FBgn0003513	8
FBgn0033236	8
FBgn0000395	8
FBgn0264975	8
FBgn0261804	8
FBgn0000568	8
FBgn0261244	8
FBgn0013576	8
FBgn0042650	8
FBgn0034013	8
FBgn0030056	8
FBgn0264605	8
FBgn0266098	8
FBgn0266450	8
FBgn0020309	8
FBgn0038975	8
FBgn0260964	7
FBgn0038755	7
FBgn0000108	7
FBgn0004910	7
FBgn0033358	7
FBgn0003254	7
FBgn0026403	7
FBgn0035160	7
FBgn0250867	7
FBgn0004648	7
FBgn0264273	7
FBgn0016694	7
FBgn0013973	7
FBgn0038258	7
FBgn0265194	7
FBgn0052533	7
FBgn0028481	7
FBgn0030897	7
FBgn0001134	7
FBgn0023097	7
FBgn0030234	7
FBgn0022787	7
FBgn0262473	7
FBgn0262511	7
FBgn0261402	7
FBgn0038890	7
FBgn0029843	7
FBgn0027932	7
FBgn0026438	7
FBgn0041210	7
FBgn0004381	7
FBgn0261015	7
FBgn0267252	7
FBgn0028480	7
FBgn0262733	7
FBgn0039776	7
FBgn0051798	7
FBgn0032010	7
FBgn0002781	7
FBgn0003301	7
FBgn0031738	7
FBgn0024944	7
FBgn0003391	7
FBgn0266801	7
FBgn0025878	7
FBgn0046874	7
FBgn0261854	7
FBgn0003053	7
FBgn0264386	7
FBgn0027589	7
FBgn0043070	7
FBgn0035170	7
FBgn0003435	6
FBgn0004242	6
FBgn0004364	6
FBtr0334806	6
FBgn0267624	6
FBgn0031683	6
FBgn0032694	6
FBgn0265523	6
FBgn0028704	6
FBgn0082585	6
FBgn0011582	6
FBgn0040271	6
FBgn0003165	6
FBgn0052137	6
FBgn0030276	6
FBgn0050366	6
FBgn0031414	6
FBtr0344731	6
FBgn0033988	6
FBgn0020248	6
FBgn0040493	6
FBtr0347077	6
FBgn0000577	6
FBgn0004575	6
FBgn0010591	6
FBgn0031602	6
FBgn0032271	6
FBgn0010434	6
FBgn0004652	6
FBgn0037817	6
FBgn0033257	6
FBgn0041097	6
FBgn0035604	6
FBgn0028496	6
FBgn0024941	6
FBgn0031245	6
FBgn0031258	6
FBgn0266578	6
FBgn0259685	6
FBgn0053988	6
FBgn0015371	6
FBgn0040397	6
FBgn0051619	6
FBgn0002643	6
FBgn0030478	6
FBgn0261988	6
FBgn0011829	6
FBgn0266445	6
FBgn0051216	6
FBgn0085421	6
FBgn0031835	6
FBgn0015569	6
FBgn0031384	6
FBgn0050363	6
FBgn0010226	6
FBgn0250906	6
FBgn0031854	6
FBgn0265597	6
FBgn0033192	6
FBgn0262739	6
FBgn0263996	6
FBgn0050158	6
FBgn0031413	6
FBgn0263391	6
FBgn0000636	6
FBgn0028509	6
FBgn0264878	6
FBgn0003295	6
FBgn0032901	6
FBgn0038803	6
FBgn0000037	6
FBgn0010114	6
FBgn0264308	5
FBgn0031257	5
FBgn0031568	5
FBgn0038095	5
FBgn0039089	5
FBgn0033286	5
FBgn0085478	5
FBgn0260429	5
FBgn0034049	5
FBgn0003218	5
FBgn0262483	5
FBgn0266418	5
FBgn0260657	5
FBgn0010263	5
FBgn0031039	5
FBgn0039510	5
FBgn0037326	5
FBgn0033998	5
FBgn0036289	5
FBgn0038641	5
FBgn0029154	5
FBgn0003310	5
FBgn0001078	5
FBgn0035385	5
FBgn0023549	5
FBgn0261963	5
FBgn0040765	5
FBgn0004390	5
FBgn0020545	5
FBgn0020378	5
FBgn0027548	5
FBgn0003091	5
FBgn0029153	5
FBgn0053179	5
FBgn0051721	5
FBgn0264502	5
FBgn0035797	5
FBgn0003887	5
FBgn0052451	5
FBgn0001248	5
FBgn0035713	5
FBgn0023172	5
FBgn0053182	5
FBgn0259108	5
FBgn0085460	5
FBgn0035060	5
FBgn0267002	5
FBgn0266521	5
FBgn0266429	5
FBgn0039738	5
FBgn0052506	5
FBgn0035770	5
FBgn0001624	5
FBgn0260440	5
FBgn0032480	5
FBgn0004370	5
FBgn0037014	5
FBgn0026597	5
FBgn0267601	5
FBgn0036757	5
FBgn0037989	5
FBgn0261618	5
FBgn0036279	5
FBgn0053558	5
FBtr0347047	5
FBgn0260003	5
FBgn0001316	5
FBgn0025628	5
FBgn0041789	5
FBgn0052668	5
FBgn0039026	5
FBgn0259238	5
FBgn0035917	5
FBgn0024963	5
FBgn0037525	5
FBgn0260658	5
FBgn0031228	5
FBgn0262737	5
FBgn0004898	5
FBgn0015600	5
FBgn0262475	5
FBgn0086758	5
FBgn0265991	5
FBgn0017558	5
FBgn0261401	5
FBgn0031038	5
FBgn0261113	5
FBgn0243486	5
FBgn0259212	5
FBgn0013342	5
FBgn0038079	5
FBgn0261617	5
FBgn0053208	5
FBgn0034420	5
FBgn0260934	5
FBgn0085399	5
FBgn0000546	5
FBgn0000479	5
FBgn0037153	5
FBgn0040697	5
FBgn0032783	5
FBgn0029761	4
FBgn0032817	4
FBgn0031187	4
FBtr0343761	4
FBgn0266411	4
FBgn0038494	4
FBgn0033926	4
FBgn0020621	4
FBgn0001085	4
FBgn0034262	4
FBgn0030716	4
FBgn0011589	4
FBgn0261929	4
FBgn0267996	4
FBgn0034858	4
FBgn0038172	4
FBgn0002567	4
FBgn0039594	4
FBgn0036862	4
FBgn0032482	4
FBgn0261822	4
FBgn0037836	4
FBgn0267376	4
FBgn0051910	4
FBgn0052423	4
FBgn0030364	4
FBtr0339823	4
FBgn0036756	4
FBgn0033629	4
FBgn0052528	4
FBgn0033405	4
FBgn0260635	4
FBgn0037475	4
FBgn0031649	4
FBgn0250910	4
FBtr0339822	4
FBgn0028341	4
FBgn0266489	4
FBgn0050418	4
FBgn0024814	4
FBgn0034346	4
FBtr0339821	4
FBgn0010300	4
FBgn0051678	4
FBtr0343175	4
FBgn0261930	4
FBgn0053087	4
FBgn0267792	4
FBgn0030574	4
FBgn0259176	4
FBgn0004837	4
FBgn0031830	4
FBgn0086359	4
FBtr0343176	4
FBgn0053100	4
FBgn0016926	4
FBgn0031634	4
FBgn0030479	4
FBgn0035437	4
FBgn0261674	4
FBgn0029880	4
FBgn0036043	4
FBgn0260795	4
FBgn0038662	4
FBgn0030600	4
FBtr0336826	4
FBgn0013433	4
FBgn0261954	4
FBgn0010548	4
FBgn0051145	4
FBgn0262018	4
FBgn0035041	4
FBgn0259241	4
FBgn0031730	4
FBgn0040071	4
FBgn0036180	4
FBgn0001994	4
FBgn0031453	4
FBgn0028848	4
FBgn0052238	4
FBgn0004359	4
FBgn0003175	4
FBgn0028904	4
FBgn0266186	4
FBtr0345780	4
FBgn0266005	4
FBgn0010575	4
FBgn0015509	4
FBgn0033437	4
FBgn0035880	4
FBgn0028982	4
FBgn0265180	4
FBgn0051522	4
FBgn0028421	4
FBgn0032405	4
FBgn0029708	4
FBgn0052226	4
FBgn0025633	4
FBgn0001090	4
FBtr0343177	4
FBgn0266911	4
FBgn0036923	4
FBgn0264443	4
FBgn0025776	4
FBtr0343796	4
FBgn0083975	4
FBgn0265076	4
FBgn0283427	4
FBgn0026259	4
FBgn0011739	4
FBgn0016693	4
FBgn0004876	4
FBgn0038504	4
FBgn0039831	4
FBgn0037626	4
FBgn0265595	4
FBgn0036747	4
FBgn0039756	4
FBgn0004567	4
FBgn0264270	4
FBgn0052547	4
FBgn0266437	4
FBgn0259227	4
FBgn0033494	4
FBtr0347595	4
FBgn0031759	4
FBgn0025686	4
FBgn0011361	4
FBgn0010452	4
FBgn0029863	4
FBgn0032024	4
FBgn0022153	4
FBgn0020445	4
FBgn0036959	4
FBgn0033484	4
FBgn0011766	4
FBgn0037358	4
FBgn0029092	4
FBgn0003285	4
FBgn0010877	4
FBgn0265191	4
FBgn0260970	4
FBgn0029941	4
FBgn0035157	4
FBgn0264908	4
FBgn0261873	4
FBgn0266180	4
FBgn0011695	4
FBgn0030174	4
FBgn0261089	4
FBgn0034999	4
FBgn0027581	4
FBgn0052057	4
FBgn0037786	4
FBgn0262740	4
FBgn0004865	4
FBgn0034083	4
FBgn0041585	4
FBgn0011259	4
FBgn0052119	4
FBgn0024277	4
FBgn0266019	4
FBgn0037657	4
FBgn0263354	4
FBgn0034909	4
FBgn0020304	4
FBgn0264090	4
FBgn0029656	4
FBgn0033248	4
FBgn0039844	4
FBgn0266083	4
FBgn0086655	4
FBgn0261625	4
FBgn0035438	4
FBgn0052677	4
FBgn0004462	4
FBgn0026713	4
FBgn0015789	4
FBgn0266199	4
FBgn0051363	4
FBgn0010909	4
FBgn0036752	4
FBgn0265457	4
FBgn0021760	4
FBgn0052479	4
FBgn0034072	4
FBgn0085423	4
FBgn0052676	4
FBgn0004921	4
FBtr0343795	4
FBgn0260960	4
FBgn0038331	3
FBgn0037541	3
FBgn0002937	3
FBgn0035734	3
FBgn0036754	3
FBtr0347524	3
FBgn0034720	3
FBgn0040238	3
FBgn0024189	3
FBgn0046887	3
FBgn0263400	3
FBgn0030057	3
FBgn0052227	3
FBgn0036958	3
FBgn0000557	3
FBgn0032022	3
FBgn0265963	3
FBgn0260938	3
FBgn0040319	3
FBgn0260972	3
FBgn0031051	3
FBgn0051249	3
FBgn0263353	3
FBgn0011300	3
FBgn0260659	3
FBgn0037317	3
FBgn0265767	3
FBgn0033989	3
FBgn0031995	3
FBgn0013726	3
FBgn0029687	3
FBgn0051195	3
FBgn0037623	3
FBgn0000024	3
FBgn0036829	3
FBgn0030936	3
FBgn0034972	3
FBgn0043841	3
FBgn0020299	3
FBgn0038400	3
FBgn0035853	3
FBgn0015924	3
FBgn0041092	3
FBgn0001125	3
FBgn0250822	3
FBgn0004237	3
FBgn0052683	3
FBgn0038570	3
FBgn0051637	3
FBgn0052206	3
FBgn0003721	3
FBgn0265726	3
FBgn0027503	3
FBgn0010039	3
FBgn0051345	3
FBgn0034027	3
FBgn0034406	3
FBgn0033864	3
FBgn0262975	3
FBgn0262736	3
FBgn0014863	3
FBtr0332783	3
FBgn0050485	3
FBgn0266196	3
FBgn0033686	3
FBgn0031281	3
FBgn0039911	3
FBgn0046886	3
FBgn0086675	3
FBgn0000581	3
FBgn0030991	3
FBgn0263968	3
FBgn0033865	3
FBgn0040395	3
FBgn0010051	3
FBgn0038167	3
FBgn0085370	3
FBtr0342966	3
FBgn0038826	3
FBgn0000256	3
FBgn0032074	3
FBgn0052686	3
FBgn0037544	3
FBgn0033628	3
FBgn0033512	3
FBgn0039137	3
FBgn0264305	3
FBgn0050379	3
FBgn0030801	3
FBgn0266708	3
FBgn0034187	3
FBgn0033997	3
FBgn0264962	3
FBgn0042085	3
FBgn0025702	3
FBgn0010488	3
FBgn0000273	3
FBgn0025743	3
FBgn0027596	3
FBgn0052549	3
FBgn0053144	3
FBgn0023169	3
FBgn0030766	3
FBgn0035995	3
FBgn0003396	3
FBgn0032439	3
FBgn0260660	3
FBgn0033739	3
FBgn0261794	3
FBgn0036368	3
FBgn0036213	3
FBgn0011305	3
FBgn0051718	3
FBgn0001942	3
FBgn0040777	3
FBgn0031853	3
FBgn0025866	3
FBgn0035879	3
FBgn0036486	3
FBgn0015602	3
FBgn0034959	3
FBgn0086711	3
FBgn0032368	3
FBgn0033212	3
FBgn0265585	3
FBgn0031912	3
FBgn0010762	3
FBgn0010280	3
FBgn0033287	3
FBgn0035947	3
FBgn0011661	3
FBgn0264339	3
FBgn0260451	3
FBgn0267949	3
FBgn0038201	3
FBgn0031856	3
FBgn0051774	3
FBgn0003447	3
FBgn0027287	3
FBgn0020236	3
FBgn0015380	3
FBgn0250908	3
FBgn0031681	3
FBgn0000303	3
FBgn0035504	3
FBtr0343909	3
FBgn0034191	3
FBgn0032075	3
FBgn0031016	3
FBgn0033246	3
FBgn0039858	3
FBgn0037828	3
FBgn0038571	3
FBgn0267390	3
FBgn0262738	3
FBgn0003386	3
FBgn0264361	3
FBgn0035083	3
FBgn0262617	3
FBgn0031037	3
FBgn0027791	3
FBgn0037506	3
FBgn0014002	3
FBgn0022097	3
FBgn0263271	3
FBgn0264707	3
FBgn0029157	3
FBgn0266452	3
FBgn0264307	3
FBtr0340253	3
FBgn0266244	3
FBgn0038917	3
FBtr0343793	3
FBgn0020372	3
FBgn0034634	3
FBgn0053639	3
FBgn0036830	3
FBgn0039590	3
FBgn0033558	3
FBgn0050362	3
FBgn0041605	3
FBgn0038613	3
FBgn0038814	3
FBgn0028691	3
FBgn0050389	3
FBgn0262593	3
FBgn0038272	3
FBgn0036391	3
FBgn0003862	3
FBgn0011224	3
FBgn0028515	3
FBgn0250827	3
FBgn0004897	3
FBgn0051642	3
FBgn0000064	3
FBgn0036624	3
FBgn0036935	3
FBgn0003137	3
FBgn0261016	3
FBtr0333724	3
FBgn0004244	3
FBgn0038205	3
FBgn0031047	3
FBgn0263108	3
FBgn0039562	3
FBgn0024555	3
FBgn0260941	3
FBgn0260486	3
FBgn0053970	3
FBgn0260470	3
FBgn0041342	3
FBgn0038054	3
FBgn0051213	3
FBgn0052758	3
FBgn0013725	3
FBgn0016977	3
FBgn0005632	3
FBgn0035424	3
FBgn0038221	3
FBgn0031116	3
FBgn0036851	3
FBgn0034145	3
FBgn0052521	3
FBgn0028699	3
FBgn0261261	3
FBgn0034087	3
FBgn0038981	3
FBgn0038919	3
FBgn0041188	3
FBgn0050466	3
FBgn0052392	3
FBgn0033085	3
FBgn0043456	3
FBgn0085400	3
FBgn0265606	3
FBgn0030672	3
FBgn0035331	3
FBgn0263197	3
FBgn0033844	3
FBgn0001981	3
FBgn0028888	3
FBgn0003415	3
FBgn0259242	3
FBgn0030802	3
FBgn0030512	3
FBgn0020653	3
FBgn0010389	3
FBgn0034588	3
FBgn0037501	3
FBgn0036843	3
FBgn0035888	3
FBgn0264462	3
FBgn0019624	3
FBgn0030631	3
FBgn0260487	3
FBgn0036143	3
FBgn0261260	3
FBgn0265159	3
FBgn0264816	3
FBgn0265974	3
FBgn0032135	3
FBgn0035574	3
FBtr0337076	3
FBgn0025814	3
FBgn0040823	3
FBgn0020386	3
FBgn0003861	3
FBgn0041105	3
FBgn0034463	3
FBgn0031196	3
FBgn0034067	3
FBgn0039419	3
FBgn0036369	3
FBgn0000723	3
FBgn0037230	3
FBgn0261955	3
FBgn0036096	3
FBgn0050481	3
FBgn0085447	3
FBgn0035142	3
FBgn0011455	3
FBgn0034476	3
FBgn0040475	3
FBgn0085468	3
FBgn0263993	3
FBgn0085395	3
FBgn0035245	3
FBgn0036235	3
FBgn0261649	3
FBgn0053155	3
FBgn0040398	2
FBgn0033875	2
FBgn0040070	2
FBgn0083228	2
FBgn0265058	2
FBgn0025111	2
FBgn0031068	2
FBgn0052369	2
FBtr0346043	2
FBtr0332036	2
FBgn0028946	2
FBgn0027356	2
FBgn0266848	2
FBgn0031249	2
FBgn0037891	2
FBgn0037636	2
FBgn0016794	2
FBgn0025879	2
FBgn0265299	2
FBgn0027492	2
FBgn0002413	2
FBgn0035046	2
FBgn0032840	2
FBgn0020251	2
FBgn0031632	2
FBgn0011204	2
FBgn0263603	2
FBtr0084058	2
FBgn0038652	2
FBgn0265890	2
FBgn0033339	2
FBgn0032635	2
FBgn0030052	2
FBgn0054033	2
FBgn0010329	2
FBgn0030520	2
FBgn0003261	2
FBgn0032305	2
FBgn0045842	2
FBgn0050081	2
FBgn0261555	2
FBgn0004456	2
FBgn0039507	2
FBgn0261439	2
FBgn0005636	2
FBgn0037455	2
FBgn0000566	2
FBgn0261565	2
FBtr0342761	2
FBgn0035538	2
FBgn0033915	2
FBgn0000032	2
FBgn0259231	2
FBgn0005649	2
FBtr0333769	2
FBgn0250839	2
FBgn0267242	2
FBgn0261871	2
FBgn0265003	2
FBgn0028694	2
FBgn0016974	2
FBgn0034567	2
FBgn0020370	2
FBgn0036447	2
FBgn0036813	2
FBgn0028572	2
FBgn0259170	2
FBgn0030343	2
FBgn0050463	2
FBgn0035850	2
FBgn0028906	2
FBgn0003090	2
FBgn0033955	2
FBtr0301249	2
FBgn0016061	2
FBgn0015806	2
FBgn0266945	2
FBgn0000352	2
FBgn0034537	2
FBgn0023509	2
FBgn0027493	2
FBgn0030937	2
FBgn0029799	2
FBgn0025802	2
FBgn0035407	2
FBgn0037627	2
FBgn0030569	2
FBgn0028734	2
FBgn0033309	2
FBtr0336743	2
FBgn0031044	2
FBgn0034503	2
FBgn0004864	2
FBgn0025642	2
FBgn0250786	2
FBgn0040298	2
FBgn0264947	2
FBgn0032429	2
FBgn0026252	2
FBgn0261845	2
FBgn0030796	2
FBgn0026718	2
FBgn0054030	2
FBgn0002441	2
FBgn0038260	2
FBgn0027547	2
FBgn0030092	2
FBtr0346432	2
FBgn0037217	2
FBgn0011656	2
FBgn0030624	2
FBgn0037754	2
FBgn0019948	2
FBtr0346801	2
FBgn0038771	2
FBgn0052174	2
FBgn0025627	2
FBgn0085208	2
FBgn0261986	2
FBgn0029943	2
FBgn0265630	2
FBgn0033428	2
FBgn0261843	2
FBgn0004875	2
FBgn0261550	2
FBgn0016013	2
FBgn0259171	2
FBgn0037012	2
FBgn0051921	2
FBtr0343745	2
FBgn0003464	2
FBgn0032935	2
FBgn0040575	2
FBgn0051324	2
FBgn0019960	2
FBgn0041111	2
FBgn0025885	2
FBtr0309273	2
FBgn0036856	2
FBgn0086442	2
FBgn0261456	2
FBgn0031630	2
FBgn0051151	2
FBgn0030286	2
FBgn0031437	2
FBgn0264089	2
FBgn0036937	2
FBgn0266137	2
FBgn0033579	2
FBgn0259917	2
FBgn0038369	2
FBtr0347021	2
FBtr0343499	2
FBgn0265873	2
FBgn0038170	2
FBgn0037955	2
FBgn0033443	2
FBgn0052264	2
FBgn0050089	2
FBgn0020238	2
FBtr0301176	2
FBgn0045473	2
FBgn0037702	2
FBgn0033216	2
FBgn0000575	2
FBgn0038915	2
FBgn0001218	2
FBgn0032821	2
FBgn0013984	2
FBgn0030280	2
FBgn0035914	2
FBgn0043457	2
FBgn0027090	2
FBgn0029801	2
FBgn0039260	2
FBgn0024957	2
FBgn0000667	2
FBgn0051803	2
FBgn0034156	2
FBgn0030733	2
FBgn0027835	2
FBgn0259228	2
FBgn0004911	2
FBgn0013563	2
FBgn0043025	2
FBgn0038418	2
FBgn0019957	2
FBgn0034275	2
FBgn0259982	2
FBgn0038925	2
FBgn0037963	2
FBgn0033465	2
FBgn0026573	2
FBgn0262519	2
FBgn0036760	2
FBgn0050288	2
FBgn0030915	2
FBgn0261285	2
FBgn0267145	2
FBgn0025456	2
FBgn0031351	2
FBtr0346908	2
FBgn0262476	2
FBgn0028342	2
FBtr0344076	2
FBgn0015513	2
FBgn0052529	2
FBgn0033466	2
FBgn0031132	2
FBgn0025573	2
FBgn0036749	2
FBgn0036465	2
FBgn0261844	2
FBgn0024754	2
FBtr0334780	2
FBgn0031118	2
FBtr0347392	2
FBgn0264693	2
FBgn0263076	2
FBgn0086686	2
FBgn0039450	2
FBgn0032886	2
FBgn0031968	2
FBgn0260233	2
FBtr0333763	2
FBgn0017567	2
FBgn0037109	2
FBgn0003360	2
FBgn0037841	2
FBgn0025625	2
FBgn0036627	2
FBgn0265921	2
FBgn0085390	2
FBgn0262098	2
FBgn0031836	2
FBgn0015582	2
FBgn0028703	2
FBgn0037130	2
FBgn0029152	2
FBgn0016123	2
FBgn0035928	2
FBgn0003141	2
FBgn0013981	2
FBgn0037705	2
FBgn0030089	2
FBgn0023214	2
FBgn0032123	2
FBgn0032640	2
FBgn0267820	2
FBgn0266859	2
FBgn0010040	2
FBgn0038845	2
FBgn0261570	2
FBgn0250840	2
FBgn0013765	2
FBgn0037942	2
FBgn0032748	2
FBgn0031980	2
FBgn0259099	2
FBgn0028991	2
FBgn0036144	2
FBgn0024291	2
FBgn0030418	2
FBtr0345844	2
FBgn0026060	2
FBgn0263237	2
FBgn0035975	2
FBgn0261380	2
FBgn0266350	2
FBgn0028979	2
FBgn0032036	2
FBgn0032249	2
FBgn0023215	2
FBgn0243512	2
FBgn0033842	2
FBgn0032487	2
FBgn0259712	2
FBgn0036468	2
FBgn0033792	2
FBgn0261278	2
FBgn0262125	2
FBgn0035542	2
FBgn0083949	2
FBgn0050502	2
FBgn0033249	2
FBgn0051200	2
FBgn0037363	2
FBgn0004861	2
FBtr0308936	2
FBtr0334316	2
FBgn0035195	2
FBgn0033873	2
FBgn0033734	2
FBtr0346249	2
FBtr0336742	2
FBgn0011763	2
FBgn0030352	2
FBgn0027569	2
FBgn0058178	2
FBgn0052246	2
FBgn0261928	2
FBgn0037993	2
FBgn0051072	2
FBgn0035050	2
FBgn0030345	2
FBgn0038055	2
FBgn0032587	2
FBgn0031066	2
FBgn0034791	2
FBgn0263342	2
FBgn0261841	2
FBgn0266258	2
FBgn0004168	2
FBgn0015776	2
FBgn0031306	2
FBgn0085443	2
FBgn0033104	2
FBgn0037234	2
FBgn0032731	2
FBgn0262855	2
FBgn0031256	2
FBgn0027552	2
FBgn0053548	2
FBgn0266456	2
FBgn0029976	2
FBgn0260722	2
FBgn0034636	2
FBgn0037756	2
FBgn0042132	2
FBgn0086604	2
FBgn0035049	2
FBgn0003204	2
FBgn0041191	2
FBgn0013718	2
FBgn0030006	2
FBgn0043455	2
FBgn0027291	2
FBgn0261552	2
FBgn0033265	2
FBgn0015324	2
FBgn0265935	2
FBgn0029504	2
FBgn0083945	2
FBgn0264606	2
FBgn0015283	2
FBgn0027532	2
FBgn0027504	2
FBgn0031800	2
FBgn0031422	2
FBgn0053774	2
FBgn0030673	2
FBtr0310485	2
FBtr0343925	2
FBgn0027788	2
FBtr0342853	2
FBgn0036020	2
FBgn0037018	2
FBgn0032530	2
FBgn0000247	2
FBgn0026566	2
FBgn0266630	2
FBtr0084057	2
FBgn0033863	2
FBgn0038704	2
FBgn0034643	2
FBgn0264836	2
FBgn0024182	2
FBgn0000448	2
FBgn0037235	2
FBgn0010342	2
FBgn0016070	2
FBgn0034396	2
FBgn0014000	2
FBgn0024251	2
FBgn0052190	2
FBgn0037279	2
FBgn0033204	2
FBgn0039747	2
FBgn0028941	2
FBgn0019830	2
FBgn0265512	2
FBgn0266167	2
FBgn0036360	2
FBgn0031645	2
FBgn0021979	2
FBgn0270928	2
FBgn0013305	2
FBgn0014073	2
FBgn0039205	2
FBgn0002626	2
FBgn0027280	2
FBgn0005585	2
FBgn0036207	2
FBgn0266540	2
FBgn0032521	2
FBgn0033188	2
FBgn0052572	2
FBtr0332373	2
FBgn0030887	2
FBgn0034021	2
FBgn0015024	2
FBgn0028962	2
FBgn0031948	2
FBgn0261553	2
FBgn0004860	2
FBgn0036828	2
FBgn0266669	2
FBtr0346710	2
FBgn0038204	2
FBgn0259726	2
FBgn0015623	2
FBgn0029840	2
FBgn0259927	2
FBgn0263413	2
FBgn0037492	2
FBgn0040093	2
FBgn0039417	2
FBgn0003867	2
FBgn0264675	2
FBgn0030753	2
FBgn0259243	2
FBgn0033557	2
FBgn0259735	2
FBgn0032689	2
FBgn0020379	2
FBgn0001122	2
FBgn0028563	2
FBgn0034327	2
FBgn0033582	2
FBgn0267698	2
FBgn0264864	2
FBgn0037021	2
FBgn0011327	2
FBgn0039936	2
FBgn0034789	2
FBgn0030195	2
FBgn0037712	2
FBgn0001234	2
FBtr0301248	2
FBgn0015778	2
FBgn0031049	2
FBgn0052600	2
FBgn0264712	2
FBgn0028686	2
FBgn0034205	2
FBgn0014037	2
FBgn0010038	2
FBgn0263772	2
FBgn0016059	2
FBgn0023170	2
FBgn0039023	2
FBgn0267964	2
FBgn0020306	2
FBgn0039430	2
FBgn0036179	2
FBgn0040153	2
FBgn0032456	2
FBgn0052333	2
FBtr0345052	2
FBgn0036058	2
FBgn0266100	2
FBgn0033685	2
FBgn0259145	2
FBgn0037060	2
FBgn0050271	2
FBgn0034486	2
FBgn0034803	2
FBgn0261984	2
FBgn0259184	2
FBgn0035771	2
FBtr0308775	2
FBgn0032442	2
FBgn0016078	2
FBgn0028664	2
FBgn0045064	2
FBgn0266401	2
FBgn0028397	2
FBtr0339301	2
FBgn0263768	2
FBgn0030114	2
FBgn0036750	2
FBgn0036556	2
FBgn0035471	2
FBgn0040929	2
FBgn0023511	2
FBgn0011282	2
FBgn0032293	2
FBgn0041723	2
FBgn0033497	2
FBgn0037016	2
FBgn0038332	2
FBgn0010397	2
FBgn0038535	2
FBgn0036956	2
FBgn0016930	2
FBgn0032431	2
FBgn0037949	2
FBgn0266087	2
FBgn0265959	2
FBgn0036053	2
FBgn0033054	2
FBgn0259215	2
FBgn0000721	2
FBgn0033983	2
FBgn0086784	2
FBgn0035253	2
FBgn0011566	2
FBgn0004362	2
FBgn0037624	2
FBgn0250826	2
FBgn0035722	2
FBgn0051876	2
FBgn0265137	2
FBgn0013343	2
FBgn0266732	2
FBtr0309958	2
FBgn0010258	2
FBgn0011280	2
FBgn0085427	2
FBgn0264493	2
FBgn0023388	2
FBgn0035878	2
FBgn0032394	2
FBgn0261243	2
FBgn0003326	2
FBgn0035021	2
FBgn0033243	2
FBgn0024945	2
FBgn0025335	2
FBgn0025525	2
FBgn0033226	2
FBgn0038799	2
FBgn0051635	2
FBgn0260462	2
FBgn0264815	2
FBtr0345668	2
FBgn0038099	2
FBgn0039835	2
FBgn0038163	2
FBgn0032455	2
FBgn0036470	2
FBgn0010241	2
FBgn0002069	2
FBgn0004055	2
FBgn0264562	2
FBgn0052576	2
FBgn0052655	2
FBtr0301250	2
FBtr0342724	2
FBgn0028497	2
FBgn0051323	2
FBgn0026409	2
FBgn0085384	2
FBgn0038732	2
FBgn0000579	2
FBgn0270926	2
FBgn0028622	2
FBgn0032341	2
FBgn0259239	2
FBgn0031296	2
FBgn0005771	2
FBgn0034606	2
FBgn0039358	2
FBgn0260386	2
FBgn0034878	2
FBgn0033636	2
FBgn0015229	2
FBgn0025592	2
FBgn0003205	2
FBgn0051694	2
FBgn0267057	2
FBgn0032223	2
FBgn0027575	2
FBgn0032120	2
FBgn0037081	2
FBgn0032729	2
FBgn0015903	2
FBgn0037238	2
FBgn0013759	2
FBgn0025355	2
FBgn0031536	2
FBgn0032957	2
FBgn0026741	2
FBgn0260995	2
FBgn0015035	2
FBgn0052280	2
FBgn0039030	2
FBgn0029895	2
FBgn0004880	2
FBgn0031952	2
FBgn0036466	2
FBgn0040726	2
FBgn0002932	2
FBgn0039223	2
FBtr0344313	2
FBgn0036837	2
FBgn0250788	2
FBgn0053143	2
FBgn0264006	2
FBgn0037327	2
FBgn0042129	2
FBgn0004507	2
FBgn0052391	2
FBgn0033453	2
FBgn0032734	2
FBtr0335185	2
FBgn0266689	2
FBgn0035907	2
FBgn0038108	2
FBgn0017414	2
FBgn0260750	2
FBtr0345305	2
FBgn0259720	2
FBgn0036801	2
FBtr0344918	2
FBgn0030536	2
FBgn0035699	2
FBgn0033241	2
FBgn0032258	2
FBgn0021795	2
FBgn0050015	2
FBgn0034243	2
FBgn0038880	2
FBgn0052636	2
FBgn0035710	2
FBgn0035529	2
FBgn0036036	2
FBgn0014092	2
FBgn0036844	2
FBgn0014133	2
FBgn0051036	2
FBgn0034258	2
FBgn0263396	2
FBgn0051523	2
FBgn0038421	2
FBgn0260653	2
FBgn0003748	2
FBgn0030864	2
FBgn0040554	2
FBgn0036106	2
FBgn0264674	2
FBgn0002525	2
FBgn0037026	2
FBgn0053177	2
FBgn0033209	2
FBgn0053993	2
FBgn0032388	2
FBgn0037762	2
FBgn0046247	2
FBgn0020443	2
FBgn0037546	2
FBgn0003884	2
FBgn0029603	2
FBgn0051912	2
FBgn0024245	2
FBtr0084059	2
FBgn0001995	2
FBtr0073162	2
FBgn0029795	2
FBgn0032688	2
FBgn0039054	2
FBgn0034051	2
FBgn0010621	2
FBgn0024947	2
FBtr0310486	2
FBgn0030033	2
FBgn0036759	2
FBgn0051729	2
FBgn0052182	2
FBtr0347127	2
FBgn0033446	2
FBgn0000119	2
FBgn0037918	2
FBgn0003423	2
FBgn0034570	2
FBgn0025373	2
FBgn0262562	2
FBgn0261547	2
FBgn0000464	2
FBgn0038809	2
FBgn0259725	2
FBgn0003071	2
FBgn0267589	2
FBgn0035246	2
FBgn0038653	2
FBgn0263219	2
FBgn0015278	2
FBgn0036316	2
FBgn0004179	2
FBgn0085408	2
FBgn0034649	2
FBgn0051760	2
FBgn0028399	2
FBgn0003210	2
FBgn0039705	2
FBgn0030327	2
FBgn0035101	2
FBgn0034485	2
FBgn0265002	2
FBgn0022984	2
FBgn0004687	2
FBtr0309197	2
FBgn0015541	2
FBgn0261842	2
FBgn0038296	2
FBgn0263511	2
FBgn0039025	2
FBgn0013467	2
FBgn0267535	2
FBgn0011205	2
FBgn0010382	2
FBgn0038952	2
FBgn0022160	2
FBgn0039530	2
FBgn0259727	2
FBgn0004838	2
FBgn0029161	2
FBgn0050118	2
FBgn0031030	2
FBgn0015609	2
FBgn0017581	2
FBgn0036734	2
FBtr0345057	2
FBgn0025615	2
FBgn0039075	2
FBgn0086698	2
FBgn0001297	2
FBgn0013263	2
FBgn0000416	2
FBgn0034494	2
FBgn0030581	2
FBgn0039350	2
FBtr0346922	2
FBgn0034418	2
FBgn0031637	2
FBgn0032076	2
FBgn0033802	2
FBgn0050467	2
FBgn0024329	2
FBgn0038266	2
FBgn0038606	2
FBgn0035721	2
FBgn0261840	2
FBgn0053288	2
FBgn0030847	2
FBtr0340166	2
FBgn0266685	2
FBgn0261839	2
FBgn0035298	2
FBtr0333770	2
FBgn0029839	2
FBgn0033250	2
FBgn0054047	2
FBgn0032593	2
FBgn0004893	2
